# Epigenomic and transcriptomic germ-free ageing atlas reveals sterile inflammation as an intrinsic ageing feature

**DOI:** 10.1101/2025.11.19.689100

**Authors:** Ward Nijen Twilhaar, Jen-Chien Chang, Tommy W. Terooatea, Haruka Yabukami, Sachi Kato, Nicola Hetherington, Naoko Satoh-Takayama, Alireza Ahmadi, Tsung-Han Hsieh, Prashanti Jeyamohan, Tomoko Kageyama, Yan Jun Lan, Nanako Kadono-Maekubo, Shiori Maeda, Yurina Miyajima, Miho Mochizuki, Yasutaka Motomura, Yumiko Nakanishi, Nils Rother, Umi Tahara, Natsuki Takeno, Ko Tsutsui, Marina Vilaseca Barcelo, Haitao Wang, Masayuki Amagai, Hironobu Fujiwara, Chung Chau Hon, Takeshi Matsui, Kazuyo Moro, Sussan Nourshargh, Hiroshi Ohno, Aki Minoda

## Abstract

Inflammageing is a hallmark of ageing. Commensal microbiota plays crucial roles in maintaining tissue homeostasis, yet its impact on cellular ageing and inflammageing remains poorly understood. Here we present a comprehensive single-cell epigenomic and transcriptomic atlas of tissues from mice aged under specific pathogen-free (SPF) or germ-free (GF) conditions. Microbiota conferred beneficial effects in young mice but accelerated various ageing features in old, such as age-related AP-1 pathway upregulation, senescence and transcriptomic alterations, likely due to age-associated dysbiosis. Strikingly, inflammatory signatures persisted across cell types in aged GF mouse tissues, establishing sterile inflammation as an intrinsic feature of ageing. Age-associated B cells expanded equally under GF and SPF conditions, raising the possibility that they function as intrinsic, microbiota-independent drivers of inflammageing and potential therapeutic targets. The atlas provides a resource for distinguishing intrinsic ageing features from those modulated by the microbiota, illuminating mechanisms of cellular ageing and potential anti-ageing interventions.

**Highlights:** Sterile inflammation and age-associated B cell expansion are prominent intrinsic ageing features

The upregulation of age-associated AP-1 pathways and senescence of alveolar macrophages are attenuated in germ-free condition

Germ-free condition induces premature ageing-like features in young mouse tissues but delays ageing features in old mice across multiple cell types
