## Supplemental Tables for "Epigenomic and transcriptomic germ-free ageing atlas reveals sterile inflammation as an intrinsic ageing feature": Supplementary table 2a.csv

	sampleID	age	tissue	model	feature	value
1	P110	19m	Plasma	SPF	Formate	0
2	P111	19m	Plasma	SPF	Formate	0
3	P112	19m	Plasma	SPF	Formate	0
4	P113	19m	Plasma	SPF	Formate	0
5	P1	19m	Plasma	GF	Formate	0
6	P2	19m	Plasma	GF	Formate	0
7	P3	19m	Plasma	GF	Formate	0
8	P4	19m	Plasma	GF	Formate	0
9	P34	2m	Plasma	GF	Formate	0
10	P35	2m	Plasma	GF	Formate	0
11	P36	2m	Plasma	GF	Formate	0
12	P37	2m	Plasma	GF	Formate	0
13	P38	2m	Plasma	GF	Formate	0
14	P44	2m	Plasma	SPF	Formate	0
15	P45	2m	Plasma	SPF	Formate	0
16	P46	2m	Plasma	SPF	Formate	0
17	P47	2m	Plasma	SPF	Formate	0
18	P48	2m	Plasma	SPF	Formate	0
19	F1	19m	Feces	GF	Formate	5686.35087719298
20	F2	19m	Feces	GF	Formate	6610.62962962963
21	F3	19m	Feces	GF	Formate	1263
22	F4	19m	Feces	GF	Formate	3193.38775510204
23	F14	24m	Feces	SPF	Formate	6679.19230769231
24	F15	24m	Feces	SPF	Formate	6252.32
25	F16	24m	Feces	SPF	Formate	3871.23636363636
26	F17	24m	Feces	SPF	Formate	2110.32653061224
27	F18	24m	Feces	SPF	Formate	2208.21818181818
28	F19	24m	Feces	GF	Formate	3175.6
29	F20	24m	Feces	GF	Formate	3231.08
30	F21	24m	Feces	GF	Formate	1869.42307692308
31	F22	24m	Feces	GF	Formate	1663.09803921569
32	F23	24m	Feces	GF	Formate	3345.1320754717
33	F35	2m	Feces	GF	Formate	3864.28
34	F36	2m	Feces	GF	Formate	1694.17543859649
35	F37	2m	Feces	GF	Formate	2926.03921568628
36	F38	2m	Feces	GF	Formate	2651.32142857143
37	F44	2m	Feces	SPF	Formate	3867
38	F45	2m	Feces	SPF	Formate	2970.75862068966
39	F46	2m	Feces	SPF	Formate	3343.8
40	F47	2m	Feces	SPF	Formate	1794.89795918367
41	F48	2m	Feces	SPF	Formate	4109.28571428571
42	F54	19m	Feces	SPF	Formate	1188.89655172414
43	F55	19m	Feces	SPF	Formate	1635.88888888889
44	F56	19m	Feces	SPF	Formate	3148.77777777778
45	F57	19m	Feces	SPF	Formate	4479.96
46	F58	19m	Feces	SPF	Formate	1313.13333333333
47	F59	19m	Feces	SPF	Formate	0
48	F60	19m	Feces	SPF	Formate	3527.67272727273
49	F61	19m	Feces	SPF	Formate	1899.62264150943
50	F62	19m	Feces	SPF	Formate	1700.8275862069
51	F63	19m	Feces	SPF	Formate	3455.56
52	F64	19m	Feces	SPF	Formate	1190.69230769231
53	F65	19m	Feces	SPF	Formate	1619.24528301887
54	F66	19m	Feces	GF	Formate	3046.67924528302
55	F67	19m	Feces	GF	Formate	3462.17543859649
56	F68	19m	Feces	GF	Formate	2947.55555555556
57	F69	19m	Feces	GF	Formate	3608.86666666667
58	F70	19m	Feces	GF	Formate	1375.65384615385
59	F71	19m	Feces	GF	Formate	1781.18518518519
60	F72	19m	Feces	GF	Formate	3567.05084745763
61	F73	19m	Feces	GF	Formate	3727.07407407407
62	F74	19m	Feces	GF	Formate	1864.50847457627
63	F75	19m	Feces	GF	Formate	2497.23333333333
64	F76	19m	Feces	GF	Formate	2596.8679245283
65	F77	19m	Feces	GF	Formate	3608.56603773585
66	F78	2m	Feces	SPF	Formate	2841.92307692308
67	F79	2m	Feces	SPF	Formate	4363.66666666667
68	F80	2m	Feces	SPF	Formate	3846.28
69	F81	2m	Feces	SPF	Formate	3702.5
70	F82	2m	Feces	SPF	Formate	3585.1186440678
71	F83	2m	Feces	GF	Formate	2756
72	F84	2m	Feces	GF	Formate	2396.68965517241
73	F85	2m	Feces	GF	Formate	2667.05263157895
74	F86	2m	Feces	GF	Formate	3938.86206896552
75	F87	2m	Feces	GF	Formate	2506.62962962963
76	P110	19m	Plasma	SPF	Acetate	417.095555555556
77	P111	19m	Plasma	SPF	Acetate	305.28
78	P112	19m	Plasma	SPF	Acetate	494.782222222222
79	P113	19m	Plasma	SPF	Acetate	506.282222222222
80	P1	19m	Plasma	GF	Acetate	534.871111111111
81	P2	19m	Plasma	GF	Acetate	538.802222222222
82	P3	19m	Plasma	GF	Acetate	322.413333333333
83	P4	19m	Plasma	GF	Acetate	940.648888888889
84	P34	2m	Plasma	GF	Acetate	243.251111111111
85	P35	2m	Plasma	GF	Acetate	398.462222222222
86	P36	2m	Plasma	GF	Acetate	374.264444444445
87	P37	2m	Plasma	GF	Acetate	334.7
88	P38	2m	Plasma	GF	Acetate	388.226666666667
89	P44	2m	Plasma	SPF	Acetate	210.506666666667
90	P45	2m	Plasma	SPF	Acetate	303.944444444444
91	P46	2m	Plasma	SPF	Acetate	321.662222222222
92	P47	2m	Plasma	SPF	Acetate	326.093333333333
93	P48	2m	Plasma	SPF	Acetate	302.664444444444
94	F1	19m	Feces	GF	Acetate	48572.7368421053
95	F2	19m	Feces	GF	Acetate	35977.6666666667
96	F3	19m	Feces	GF	Acetate	17787.6296296296
97	F4	19m	Feces	GF	Acetate	16079.5510204082
98	F14	24m	Feces	SPF	Acetate	27333.1538461539
99	F15	24m	Feces	SPF	Acetate	20467.84
100	F16	24m	Feces	SPF	Acetate	15872.2181818182
101	F17	24m	Feces	SPF	Acetate	15252.8979591837
102	F18	24m	Feces	SPF	Acetate	19191.2727272727
103	F19	24m	Feces	GF	Acetate	6200.90909090909
104	F20	24m	Feces	GF	Acetate	2588.36
105	F21	24m	Feces	GF	Acetate	8117.92307692308
106	F22	24m	Feces	GF	Acetate	4554.3137254902
107	F23	24m	Feces	GF	Acetate	6836.56603773585
108	F35	2m	Feces	GF	Acetate	6606.92
109	F36	2m	Feces	GF	Acetate	4087.26315789474
110	F37	2m	Feces	GF	Acetate	5254.90196078431
111	F38	2m	Feces	GF	Acetate	5397
112	F44	2m	Feces	SPF	Acetate	18805.375
113	F45	2m	Feces	SPF	Acetate	18838.4827586207
114	F46	2m	Feces	SPF	Acetate	15377.12
115	F47	2m	Feces	SPF	Acetate	15910.7755102041
116	F48	2m	Feces	SPF	Acetate	18161.25
117	F54	19m	Feces	SPF	Acetate	39541.0689655172
118	F55	19m	Feces	SPF	Acetate	33732.8148148148
119	F56	19m	Feces	SPF	Acetate	31221.2962962963
120	F57	19m	Feces	SPF	Acetate	23260.68
121	F58	19m	Feces	SPF	Acetate	41680.6
122	F59	19m	Feces	SPF	Acetate	62850.7719298246
123	F60	19m	Feces	SPF	Acetate	22700.8727272727
124	F61	19m	Feces	SPF	Acetate	28516.5660377359
125	F62	19m	Feces	SPF	Acetate	35188.4482758621
126	F63	19m	Feces	SPF	Acetate	16884.2
127	F64	19m	Feces	SPF	Acetate	52775.9230769231
128	F65	19m	Feces	SPF	Acetate	32732.0754716981
129	F66	19m	Feces	GF	Acetate	6918.94339622641
130	F67	19m	Feces	GF	Acetate	9269.33333333333
131	F68	19m	Feces	GF	Acetate	9050
132	F69	19m	Feces	GF	Acetate	10276.6666666667
133	F70	19m	Feces	GF	Acetate	5654.26923076923
134	F71	19m	Feces	GF	Acetate	6041.85185185185
135	F72	19m	Feces	GF	Acetate	10835.186440678
136	F73	19m	Feces	GF	Acetate	8468.48148148148
137	F74	19m	Feces	GF	Acetate	8599.5593220339
138	F75	19m	Feces	GF	Acetate	7173.83333333333
139	F76	19m	Feces	GF	Acetate	6459.88679245283
140	F77	19m	Feces	GF	Acetate	8554.07547169811
141	F78	2m	Feces	SPF	Acetate	18700.5
142	F79	2m	Feces	SPF	Acetate	24476.2222222222
143	F80	2m	Feces	SPF	Acetate	26470
144	F81	2m	Feces	SPF	Acetate	22429.1333333333
145	F82	2m	Feces	SPF	Acetate	23479.7288135593
146	F83	2m	Feces	GF	Acetate	8142.84615384616
147	F84	2m	Feces	GF	Acetate	8365.24137931035
148	F85	2m	Feces	GF	Acetate	8721.64912280702
149	F86	2m	Feces	GF	Acetate	10057.8965517241
150	F87	2m	Feces	GF	Acetate	6375.11111111111
151	P110	19m	Plasma	SPF	Propionate	2.32888888888889
152	P111	19m	Plasma	SPF	Propionate	1.74666666666667
153	P112	19m	Plasma	SPF	Propionate	1.92666666666667
154	P113	19m	Plasma	SPF	Propionate	1.35333333333333
155	P1	19m	Plasma	GF	Propionate	1.75333333333333
156	P2	19m	Plasma	GF	Propionate	1.4
157	P3	19m	Plasma	GF	Propionate	1.55555555555556
158	P4	19m	Plasma	GF	Propionate	1.62666666666667
159	P34	2m	Plasma	GF	Propionate	0.935555555555555
160	P35	2m	Plasma	GF	Propionate	1.35777777777778
161	P36	2m	Plasma	GF	Propionate	1.84888888888889
162	P37	2m	Plasma	GF	Propionate	1.18666666666667
163	P38	2m	Plasma	GF	Propionate	1.78222222222222
164	P44	2m	Plasma	SPF	Propionate	0.493333333333333
165	P45	2m	Plasma	SPF	Propionate	0.482222222222223
166	P46	2m	Plasma	SPF	Propionate	1.00222222222222
167	P47	2m	Plasma	SPF	Propionate	1.13111111111111
168	P48	2m	Plasma	SPF	Propionate	1.70222222222222
169	F1	19m	Feces	GF	Propionate	11592.3157894737
170	F2	19m	Feces	GF	Propionate	5985.96296296296
171	F3	19m	Feces	GF	Propionate	1847.33333333333
172	F4	19m	Feces	GF	Propionate	2124.08163265306
173	F14	24m	Feces	SPF	Propionate	4221.53846153846
174	F15	24m	Feces	SPF	Propionate	2927.56
175	F16	24m	Feces	SPF	Propionate	1744.50909090909
176	F17	24m	Feces	SPF	Propionate	716.040816326531
177	F18	24m	Feces	SPF	Propionate	1574.47272727273
178	F19	24m	Feces	GF	Propionate	0
179	F20	24m	Feces	GF	Propionate	0
180	F21	24m	Feces	GF	Propionate	0
181	F22	24m	Feces	GF	Propionate	0
182	F23	24m	Feces	GF	Propionate	0
183	F35	2m	Feces	GF	Propionate	0
184	F36	2m	Feces	GF	Propionate	0
185	F37	2m	Feces	GF	Propionate	0
186	F38	2m	Feces	GF	Propionate	0
187	F44	2m	Feces	SPF	Propionate	1726.25
188	F45	2m	Feces	SPF	Propionate	1552.86206896552
189	F46	2m	Feces	SPF	Propionate	1310.56
190	F47	2m	Feces	SPF	Propionate	1092.32653061225
191	F48	2m	Feces	SPF	Propionate	1718.92857142857
192	F54	19m	Feces	SPF	Propionate	3996.55172413793
193	F55	19m	Feces	SPF	Propionate	1397.22222222222
194	F56	19m	Feces	SPF	Propionate	4073.2962962963
195	F57	19m	Feces	SPF	Propionate	1624.68
196	F58	19m	Feces	SPF	Propionate	5793.33333333333
197	F59	19m	Feces	SPF	Propionate	6814.28070175439
198	F60	19m	Feces	SPF	Propionate	1720.8
199	F61	19m	Feces	SPF	Propionate	2657.05660377359
200	F62	19m	Feces	SPF	Propionate	1683.24137931034
201	F63	19m	Feces	SPF	Propionate	1533.84
202	F64	19m	Feces	SPF	Propionate	1946.42307692308
203	F65	19m	Feces	SPF	Propionate	2894.79245283019
204	F66	19m	Feces	GF	Propionate	0
205	F67	19m	Feces	GF	Propionate	0
206	F68	19m	Feces	GF	Propionate	0
207	F69	19m	Feces	GF	Propionate	0
208	F70	19m	Feces	GF	Propionate	0
209	F71	19m	Feces	GF	Propionate	0
210	F72	19m	Feces	GF	Propionate	0
211	F73	19m	Feces	GF	Propionate	0
212	F74	19m	Feces	GF	Propionate	0
213	F75	19m	Feces	GF	Propionate	0
214	F76	19m	Feces	GF	Propionate	0
215	F77	19m	Feces	GF	Propionate	0
216	F78	2m	Feces	SPF	Propionate	922.423076923077
217	F79	2m	Feces	SPF	Propionate	809.259259259259
218	F80	2m	Feces	SPF	Propionate	1168.24
219	F81	2m	Feces	SPF	Propionate	1107.83333333333
220	F82	2m	Feces	SPF	Propionate	2313.22033898305
221	F83	2m	Feces	GF	Propionate	0
222	F84	2m	Feces	GF	Propionate	0
223	F85	2m	Feces	GF	Propionate	0
224	F86	2m	Feces	GF	Propionate	0
225	F87	2m	Feces	GF	Propionate	0
226	P110	19m	Plasma	SPF	Isobutyrate	4.06444444444445
227	P111	19m	Plasma	SPF	Isobutyrate	2.85111111111111
228	P112	19m	Plasma	SPF	Isobutyrate	3.67333333333333
229	P113	19m	Plasma	SPF	Isobutyrate	2.95777777777778
230	P1	19m	Plasma	GF	Isobutyrate	4.53555555555556
231	P2	19m	Plasma	GF	Isobutyrate	3.49111111111111
232	P3	19m	Plasma	GF	Isobutyrate	4.59333333333333
233	P4	19m	Plasma	GF	Isobutyrate	3.76888888888889
234	P34	2m	Plasma	GF	Isobutyrate	6.26666666666667
235	P35	2m	Plasma	GF	Isobutyrate	5.00444444444445
236	P36	2m	Plasma	GF	Isobutyrate	6.26444444444444
237	P37	2m	Plasma	GF	Isobutyrate	5.12444444444444
238	P38	2m	Plasma	GF	Isobutyrate	6.98222222222222
239	P44	2m	Plasma	SPF	Isobutyrate	6.39555555555556
240	P45	2m	Plasma	SPF	Isobutyrate	4.12666666666667
241	P46	2m	Plasma	SPF	Isobutyrate	3.95333333333334
242	P47	2m	Plasma	SPF	Isobutyrate	4.15555555555556
243	P48	2m	Plasma	SPF	Isobutyrate	3.64222222222222
244	F1	19m	Feces	GF	Isobutyrate	845.333333333333
245	F2	19m	Feces	GF	Isobutyrate	395.814814814815
246	F3	19m	Feces	GF	Isobutyrate	238.62962962963
247	F4	19m	Feces	GF	Isobutyrate	358.040816326531
248	F14	24m	Feces	SPF	Isobutyrate	331.038461538462
249	F15	24m	Feces	SPF	Isobutyrate	282.84
250	F16	24m	Feces	SPF	Isobutyrate	224.145454545455
251	F17	24m	Feces	SPF	Isobutyrate	173.30612244898
252	F18	24m	Feces	SPF	Isobutyrate	196.436363636364
253	F19	24m	Feces	GF	Isobutyrate	98.9454545454545
254	F20	24m	Feces	GF	Isobutyrate	94.6
255	F21	24m	Feces	GF	Isobutyrate	94.1923076923077
256	F22	24m	Feces	GF	Isobutyrate	95.1764705882353
257	F23	24m	Feces	GF	Isobutyrate	93.9622641509434
258	F35	2m	Feces	GF	Isobutyrate	97.68
259	F36	2m	Feces	GF	Isobutyrate	86.140350877193
260	F37	2m	Feces	GF	Isobutyrate	94.235294117647
261	F38	2m	Feces	GF	Isobutyrate	88.9642857142857
262	F44	2m	Feces	SPF	Isobutyrate	514.375
263	F45	2m	Feces	SPF	Isobutyrate	213.48275862069
264	F46	2m	Feces	SPF	Isobutyrate	220.52
265	F47	2m	Feces	SPF	Isobutyrate	193.551020408163
266	F48	2m	Feces	SPF	Isobutyrate	260.25
267	F54	19m	Feces	SPF	Isobutyrate	476.724137931035
268	F55	19m	Feces	SPF	Isobutyrate	249.296296296296
269	F56	19m	Feces	SPF	Isobutyrate	285.740740740741
270	F57	19m	Feces	SPF	Isobutyrate	179.44
271	F58	19m	Feces	SPF	Isobutyrate	684.066666666667
272	F59	19m	Feces	SPF	Isobutyrate	327.368421052632
273	F60	19m	Feces	SPF	Isobutyrate	206.618181818182
274	F61	19m	Feces	SPF	Isobutyrate	402.037735849057
275	F62	19m	Feces	SPF	Isobutyrate	183.103448275862
276	F63	19m	Feces	SPF	Isobutyrate	148.52
277	F64	19m	Feces	SPF	Isobutyrate	282.423076923077
278	F65	19m	Feces	SPF	Isobutyrate	377.924528301887
279	F66	19m	Feces	GF	Isobutyrate	95.2830188679246
280	F67	19m	Feces	GF	Isobutyrate	89.2982456140351
281	F68	19m	Feces	GF	Isobutyrate	87.9259259259259
282	F69	19m	Feces	GF	Isobutyrate	86.7333333333333
283	F70	19m	Feces	GF	Isobutyrate	93.0384615384615
284	F71	19m	Feces	GF	Isobutyrate	94.3333333333333
285	F72	19m	Feces	GF	Isobutyrate	76.5423728813559
286	F73	19m	Feces	GF	Isobutyrate	90.2222222222222
287	F74	19m	Feces	GF	Isobutyrate	80
288	F75	19m	Feces	GF	Isobutyrate	79.8333333333333
289	F76	19m	Feces	GF	Isobutyrate	90.1132075471698
290	F77	19m	Feces	GF	Isobutyrate	90.0377358490566
291	F78	2m	Feces	SPF	Isobutyrate	172.230769230769
292	F79	2m	Feces	SPF	Isobutyrate	174.074074074074
293	F80	2m	Feces	SPF	Isobutyrate	177.84
294	F81	2m	Feces	SPF	Isobutyrate	155.966666666667
295	F82	2m	Feces	SPF	Isobutyrate	242.305084745763
296	F83	2m	Feces	GF	Isobutyrate	89.9615384615385
297	F84	2m	Feces	GF	Isobutyrate	89.3103448275862
298	F85	2m	Feces	GF	Isobutyrate	92.8070175438596
299	F86	2m	Feces	GF	Isobutyrate	87.8620689655173
300	F87	2m	Feces	GF	Isobutyrate	94.1851851851852
301	P110	19m	Plasma	SPF	Butyrate	0.964444444444445
302	P111	19m	Plasma	SPF	Butyrate	0.471111111111112
303	P112	19m	Plasma	SPF	Butyrate	0.906666666666668
304	P113	19m	Plasma	SPF	Butyrate	0.595555555555556
305	P1	19m	Plasma	GF	Butyrate	0.951111111111112
306	P2	19m	Plasma	GF	Butyrate	0.584444444444445
307	P3	19m	Plasma	GF	Butyrate	0.577777777777778
308	P4	19m	Plasma	GF	Butyrate	0.715555555555556
309	P34	2m	Plasma	GF	Butyrate	0.466666666666668
310	P35	2m	Plasma	GF	Butyrate	0.902222222222223
311	P36	2m	Plasma	GF	Butyrate	1.00444444444445
312	P37	2m	Plasma	GF	Butyrate	0.402222222222222
313	P38	2m	Plasma	GF	Butyrate	1.02444444444445
314	P44	2m	Plasma	SPF	Butyrate	0.502222222222222
315	P45	2m	Plasma	SPF	Butyrate	0.473333333333334
316	P46	2m	Plasma	SPF	Butyrate	0.6
317	P47	2m	Plasma	SPF	Butyrate	0.475555555555556
318	P48	2m	Plasma	SPF	Butyrate	0.524444444444445
319	F1	19m	Feces	GF	Butyrate	9139.85964912281
320	F2	19m	Feces	GF	Butyrate	2456.37037037037
321	F3	19m	Feces	GF	Butyrate	1770.18518518518
322	F4	19m	Feces	GF	Butyrate	1531.4693877551
323	F14	24m	Feces	SPF	Butyrate	4192.11538461538
324	F15	24m	Feces	SPF	Butyrate	2358.16
325	F16	24m	Feces	SPF	Butyrate	1502.14545454545
326	F17	24m	Feces	SPF	Butyrate	1089.71428571429
327	F18	24m	Feces	SPF	Butyrate	1681.81818181818
328	F19	24m	Feces	GF	Butyrate	98.2545454545455
329	F20	24m	Feces	GF	Butyrate	46.8
330	F21	24m	Feces	GF	Butyrate	48.1538461538462
331	F22	24m	Feces	GF	Butyrate	59.7254901960784
332	F23	24m	Feces	GF	Butyrate	63.8490566037736
333	F35	2m	Feces	GF	Butyrate	57.52
334	F36	2m	Feces	GF	Butyrate	48.7368421052632
335	F37	2m	Feces	GF	Butyrate	45.7254901960784
336	F38	2m	Feces	GF	Butyrate	46.8928571428571
337	F44	2m	Feces	SPF	Butyrate	1645
338	F45	2m	Feces	SPF	Butyrate	1123.24137931034
339	F46	2m	Feces	SPF	Butyrate	831.2
340	F47	2m	Feces	SPF	Butyrate	818.734693877551
341	F48	2m	Feces	SPF	Butyrate	881.928571428572
342	F54	19m	Feces	SPF	Butyrate	630.758620689655
343	F55	19m	Feces	SPF	Butyrate	134.925925925926
344	F56	19m	Feces	SPF	Butyrate	924.62962962963
345	F57	19m	Feces	SPF	Butyrate	1844.08
346	F58	19m	Feces	SPF	Butyrate	3232.03333333333
347	F59	19m	Feces	SPF	Butyrate	515.122807017544
348	F60	19m	Feces	SPF	Butyrate	514.145454545455
349	F61	19m	Feces	SPF	Butyrate	2670.60377358491
350	F62	19m	Feces	SPF	Butyrate	2293.58620689655
351	F63	19m	Feces	SPF	Butyrate	1117.56
352	F64	19m	Feces	SPF	Butyrate	4653.38461538462
353	F65	19m	Feces	SPF	Butyrate	2849.96226415094
354	F66	19m	Feces	GF	Butyrate	62.5660377358491
355	F67	19m	Feces	GF	Butyrate	58.7719298245614
356	F68	19m	Feces	GF	Butyrate	42.4444444444444
357	F69	19m	Feces	GF	Butyrate	61.3
358	F70	19m	Feces	GF	Butyrate	35.3076923076923
359	F71	19m	Feces	GF	Butyrate	40.8888888888889
360	F72	19m	Feces	GF	Butyrate	27.5254237288136
361	F73	19m	Feces	GF	Butyrate	46.0740740740741
362	F74	19m	Feces	GF	Butyrate	28.8813559322034
363	F75	19m	Feces	GF	Butyrate	31.4666666666667
364	F76	19m	Feces	GF	Butyrate	44.4528301886793
365	F77	19m	Feces	GF	Butyrate	48.9056603773585
366	F78	2m	Feces	SPF	Butyrate	676
367	F79	2m	Feces	SPF	Butyrate	631.222222222222
368	F80	2m	Feces	SPF	Butyrate	423.44
369	F81	2m	Feces	SPF	Butyrate	934.466666666667
370	F82	2m	Feces	SPF	Butyrate	832.169491525424
371	F83	2m	Feces	GF	Butyrate	38.6538461538462
372	F84	2m	Feces	GF	Butyrate	71.6206896551724
373	F85	2m	Feces	GF	Butyrate	93.6140350877193
374	F86	2m	Feces	GF	Butyrate	62.2413793103448
375	F87	2m	Feces	GF	Butyrate	77.1851851851852
376	P110	19m	Plasma	SPF	Isovalerate	1.85333333333333
377	P111	19m	Plasma	SPF	Isovalerate	1.71555555555556
378	P112	19m	Plasma	SPF	Isovalerate	1.93333333333333
379	P113	19m	Plasma	SPF	Isovalerate	2.34888888888889
380	P1	19m	Plasma	GF	Isovalerate	2.76
381	P2	19m	Plasma	GF	Isovalerate	2.16
382	P3	19m	Plasma	GF	Isovalerate	2.26444444444445
383	P4	19m	Plasma	GF	Isovalerate	1.54444444444444
384	P34	2m	Plasma	GF	Isovalerate	4.18222222222222
385	P35	2m	Plasma	GF	Isovalerate	2.70222222222222
386	P36	2m	Plasma	GF	Isovalerate	4.09555555555556
387	P37	2m	Plasma	GF	Isovalerate	3.80666666666667
388	P38	2m	Plasma	GF	Isovalerate	5.28
389	P44	2m	Plasma	SPF	Isovalerate	4.48666666666667
390	P45	2m	Plasma	SPF	Isovalerate	2.28
391	P46	2m	Plasma	SPF	Isovalerate	1.96666666666667
392	P47	2m	Plasma	SPF	Isovalerate	2.66666666666667
393	P48	2m	Plasma	SPF	Isovalerate	2.01111111111111
394	F1	19m	Feces	GF	Isovalerate	468.877192982456
395	F2	19m	Feces	GF	Isovalerate	251.222222222222
396	F3	19m	Feces	GF	Isovalerate	138.851851851852
397	F4	19m	Feces	GF	Isovalerate	257.877551020408
398	F14	24m	Feces	SPF	Isovalerate	203.576923076923
399	F15	24m	Feces	SPF	Isovalerate	133.4
400	F16	24m	Feces	SPF	Isovalerate	130.727272727273
401	F17	24m	Feces	SPF	Isovalerate	98.7755102040816
402	F18	24m	Feces	SPF	Isovalerate	111.418181818182
403	F19	24m	Feces	GF	Isovalerate	46.9090909090909
404	F20	24m	Feces	GF	Isovalerate	49.08
405	F21	24m	Feces	GF	Isovalerate	47.7692307692308
406	F22	24m	Feces	GF	Isovalerate	49.1372549019608
407	F23	24m	Feces	GF	Isovalerate	46.6792452830189
408	F35	2m	Feces	GF	Isovalerate	50.2
409	F36	2m	Feces	GF	Isovalerate	42.9473684210526
410	F37	2m	Feces	GF	Isovalerate	47.2941176470588
411	F38	2m	Feces	GF	Isovalerate	43.7857142857143
412	F44	2m	Feces	SPF	Isovalerate	259
413	F45	2m	Feces	SPF	Isovalerate	111.068965517241
414	F46	2m	Feces	SPF	Isovalerate	137.32
415	F47	2m	Feces	SPF	Isovalerate	116.326530612245
416	F48	2m	Feces	SPF	Isovalerate	131.107142857143
417	F54	19m	Feces	SPF	Isovalerate	316.206896551724
418	F55	19m	Feces	SPF	Isovalerate	144.962962962963
419	F56	19m	Feces	SPF	Isovalerate	175.814814814815
420	F57	19m	Feces	SPF	Isovalerate	100.44
421	F58	19m	Feces	SPF	Isovalerate	453.166666666667
422	F59	19m	Feces	SPF	Isovalerate	212.385964912281
423	F60	19m	Feces	SPF	Isovalerate	137.345454545455
424	F61	19m	Feces	SPF	Isovalerate	204.754716981132
425	F62	19m	Feces	SPF	Isovalerate	114
426	F63	19m	Feces	SPF	Isovalerate	78.08
427	F64	19m	Feces	SPF	Isovalerate	157.807692307692
428	F65	19m	Feces	SPF	Isovalerate	192.679245283019
429	F66	19m	Feces	GF	Isovalerate	48.4528301886793
430	F67	19m	Feces	GF	Isovalerate	44.2105263157895
431	F68	19m	Feces	GF	Isovalerate	46.037037037037
432	F69	19m	Feces	GF	Isovalerate	43.3333333333333
433	F70	19m	Feces	GF	Isovalerate	48.4230769230769
434	F71	19m	Feces	GF	Isovalerate	48.5555555555556
435	F72	19m	Feces	GF	Isovalerate	40.4745762711864
436	F73	19m	Feces	GF	Isovalerate	45.3333333333333
437	F74	19m	Feces	GF	Isovalerate	40.7457627118644
438	F75	19m	Feces	GF	Isovalerate	40.3
439	F76	19m	Feces	GF	Isovalerate	45.9245283018868
440	F77	19m	Feces	GF	Isovalerate	46.2641509433962
441	F78	2m	Feces	SPF	Isovalerate	106.846153846154
442	F79	2m	Feces	SPF	Isovalerate	100.888888888889
443	F80	2m	Feces	SPF	Isovalerate	110.92
444	F81	2m	Feces	SPF	Isovalerate	96.9
445	F82	2m	Feces	SPF	Isovalerate	153.016949152542
446	F83	2m	Feces	GF	Isovalerate	46.9230769230769
447	F84	2m	Feces	GF	Isovalerate	43.2758620689655
448	F85	2m	Feces	GF	Isovalerate	44.4561403508772
449	F86	2m	Feces	GF	Isovalerate	45.3448275862069
450	F87	2m	Feces	GF	Isovalerate	49.2592592592593
451	P110	19m	Plasma	SPF	Valerate(Pentanoate)	0
452	P111	19m	Plasma	SPF	Valerate(Pentanoate)	0
453	P112	19m	Plasma	SPF	Valerate(Pentanoate)	0.0511111111111112
454	P113	19m	Plasma	SPF	Valerate(Pentanoate)	0
455	P1	19m	Plasma	GF	Valerate(Pentanoate)	0.00444444444444445
456	P2	19m	Plasma	GF	Valerate(Pentanoate)	0.00666666666666667
457	P3	19m	Plasma	GF	Valerate(Pentanoate)	0.091111111111111
458	P4	19m	Plasma	GF	Valerate(Pentanoate)	0
459	P34	2m	Plasma	GF	Valerate(Pentanoate)	0
460	P35	2m	Plasma	GF	Valerate(Pentanoate)	0
461	P36	2m	Plasma	GF	Valerate(Pentanoate)	0
462	P37	2m	Plasma	GF	Valerate(Pentanoate)	0
463	P38	2m	Plasma	GF	Valerate(Pentanoate)	0
464	P44	2m	Plasma	SPF	Valerate(Pentanoate)	0
465	P45	2m	Plasma	SPF	Valerate(Pentanoate)	0
466	P46	2m	Plasma	SPF	Valerate(Pentanoate)	0
467	P47	2m	Plasma	SPF	Valerate(Pentanoate)	0.0866666666666665
468	P48	2m	Plasma	SPF	Valerate(Pentanoate)	0.131111111111111
469	F1	19m	Feces	GF	Valerate(Pentanoate)	1008.21052631579
470	F2	19m	Feces	GF	Valerate(Pentanoate)	346.592592592593
471	F3	19m	Feces	GF	Valerate(Pentanoate)	202.925925925926
472	F4	19m	Feces	GF	Valerate(Pentanoate)	277.755102040816
473	F14	24m	Feces	SPF	Valerate(Pentanoate)	346.076923076923
474	F15	24m	Feces	SPF	Valerate(Pentanoate)	211.24
475	F16	24m	Feces	SPF	Valerate(Pentanoate)	184.436363636364
476	F17	24m	Feces	SPF	Valerate(Pentanoate)	125.265306122449
477	F18	24m	Feces	SPF	Valerate(Pentanoate)	247.272727272727
478	F19	24m	Feces	GF	Valerate(Pentanoate)	50.7272727272727
479	F20	24m	Feces	GF	Valerate(Pentanoate)	53.36
480	F21	24m	Feces	GF	Valerate(Pentanoate)	50.3076923076923
481	F22	24m	Feces	GF	Valerate(Pentanoate)	54.0392156862745
482	F23	24m	Feces	GF	Valerate(Pentanoate)	51.2075471698113
483	F35	2m	Feces	GF	Valerate(Pentanoate)	53.52
484	F36	2m	Feces	GF	Valerate(Pentanoate)	45.6140350877193
485	F37	2m	Feces	GF	Valerate(Pentanoate)	51.6470588235294
486	F38	2m	Feces	GF	Valerate(Pentanoate)	47.1071428571429
487	F44	2m	Feces	SPF	Valerate(Pentanoate)	340.625
488	F45	2m	Feces	SPF	Valerate(Pentanoate)	174
489	F46	2m	Feces	SPF	Valerate(Pentanoate)	131.24
490	F47	2m	Feces	SPF	Valerate(Pentanoate)	165.510204081633
491	F48	2m	Feces	SPF	Valerate(Pentanoate)	144.214285714286
492	F54	19m	Feces	SPF	Valerate(Pentanoate)	539.241379310345
493	F55	19m	Feces	SPF	Valerate(Pentanoate)	154.814814814815
494	F56	19m	Feces	SPF	Valerate(Pentanoate)	350.740740740741
495	F57	19m	Feces	SPF	Valerate(Pentanoate)	210.76
496	F58	19m	Feces	SPF	Valerate(Pentanoate)	683.4
497	F59	19m	Feces	SPF	Valerate(Pentanoate)	579.719298245614
498	F60	19m	Feces	SPF	Valerate(Pentanoate)	278.290909090909
499	F61	19m	Feces	SPF	Valerate(Pentanoate)	448.905660377359
500	F62	19m	Feces	SPF	Valerate(Pentanoate)	305.310344827586
501	F63	19m	Feces	SPF	Valerate(Pentanoate)	151.88
502	F64	19m	Feces	SPF	Valerate(Pentanoate)	551.230769230769
503	F65	19m	Feces	SPF	Valerate(Pentanoate)	563.320754716981
504	F66	19m	Feces	GF	Valerate(Pentanoate)	53.1698113207547
505	F67	19m	Feces	GF	Valerate(Pentanoate)	47.2280701754386
506	F68	19m	Feces	GF	Valerate(Pentanoate)	47.6296296296296
507	F69	19m	Feces	GF	Valerate(Pentanoate)	46.6666666666667
508	F70	19m	Feces	GF	Valerate(Pentanoate)	47.8076923076923
509	F71	19m	Feces	GF	Valerate(Pentanoate)	48.037037037037
510	F72	19m	Feces	GF	Valerate(Pentanoate)	42.406779661017
511	F73	19m	Feces	GF	Valerate(Pentanoate)	48.8148148148148
512	F74	19m	Feces	GF	Valerate(Pentanoate)	42.3050847457627
513	F75	19m	Feces	GF	Valerate(Pentanoate)	42.6333333333333
514	F76	19m	Feces	GF	Valerate(Pentanoate)	50.3396226415094
515	F77	19m	Feces	GF	Valerate(Pentanoate)	49.8867924528302
516	F78	2m	Feces	SPF	Valerate(Pentanoate)	184.461538461538
517	F79	2m	Feces	SPF	Valerate(Pentanoate)	186.074074074074
518	F80	2m	Feces	SPF	Valerate(Pentanoate)	196.12
519	F81	2m	Feces	SPF	Valerate(Pentanoate)	147.2
520	F82	2m	Feces	SPF	Valerate(Pentanoate)	287.084745762712
521	F83	2m	Feces	GF	Valerate(Pentanoate)	50.5769230769231
522	F84	2m	Feces	GF	Valerate(Pentanoate)	47.8620689655173
523	F85	2m	Feces	GF	Valerate(Pentanoate)	52.9473684210526
524	F86	2m	Feces	GF	Valerate(Pentanoate)	50.5172413793103
525	F87	2m	Feces	GF	Valerate(Pentanoate)	53.7777777777778
526	P110	19m	Plasma	SPF	Hexanoate	0
527	P111	19m	Plasma	SPF	Hexanoate	0.0111111111111114
528	P112	19m	Plasma	SPF	Hexanoate	0.688888888888889
529	P113	19m	Plasma	SPF	Hexanoate	0
530	P1	19m	Plasma	GF	Hexanoate	0.262222222222223
531	P2	19m	Plasma	GF	Hexanoate	0.297777777777778
532	P3	19m	Plasma	GF	Hexanoate	0.742222222222222
533	P4	19m	Plasma	GF	Hexanoate	0
534	P34	2m	Plasma	GF	Hexanoate	0.102222222222222
535	P35	2m	Plasma	GF	Hexanoate	0.526666666666667
536	P36	2m	Plasma	GF	Hexanoate	0.168888888888889
537	P37	2m	Plasma	GF	Hexanoate	0
538	P38	2m	Plasma	GF	Hexanoate	0.282222222222222
539	P44	2m	Plasma	SPF	Hexanoate	0
540	P45	2m	Plasma	SPF	Hexanoate	0.0533333333333334
541	P46	2m	Plasma	SPF	Hexanoate	0.168888888888889
542	P47	2m	Plasma	SPF	Hexanoate	0.333333333333334
543	P48	2m	Plasma	SPF	Hexanoate	0.682222222222222
544	F1	19m	Feces	GF	Hexanoate	79.5087719298246
545	F2	19m	Feces	GF	Hexanoate	69.6666666666667
546	F3	19m	Feces	GF	Hexanoate	69.1851851851852
547	F4	19m	Feces	GF	Hexanoate	97.6734693877551
548	F14	24m	Feces	SPF	Hexanoate	90.1538461538462
549	F15	24m	Feces	SPF	Hexanoate	75.96
550	F16	24m	Feces	SPF	Hexanoate	87.5272727272727
551	F17	24m	Feces	SPF	Hexanoate	97.6734693877551
552	F18	24m	Feces	SPF	Hexanoate	70.4
553	F19	24m	Feces	GF	Hexanoate	63.9272727272727
554	F20	24m	Feces	GF	Hexanoate	74.48
555	F21	24m	Feces	GF	Hexanoate	69.5
556	F22	24m	Feces	GF	Hexanoate	86.0392156862745
557	F23	24m	Feces	GF	Hexanoate	74.0377358490566
558	F35	2m	Feces	GF	Hexanoate	83.28
559	F36	2m	Feces	GF	Hexanoate	64.8421052631579
560	F37	2m	Feces	GF	Hexanoate	75.2156862745098
561	F38	2m	Feces	GF	Hexanoate	66.9285714285714
562	F44	2m	Feces	SPF	Hexanoate	327.125
563	F45	2m	Feces	SPF	Hexanoate	72.0344827586207
564	F46	2m	Feces	SPF	Hexanoate	73.2
565	F47	2m	Feces	SPF	Hexanoate	76.6122448979592
566	F48	2m	Feces	SPF	Hexanoate	67.5357142857143
567	F54	19m	Feces	SPF	Hexanoate	61.2413793103448
568	F55	19m	Feces	SPF	Hexanoate	77.3333333333333
569	F56	19m	Feces	SPF	Hexanoate	67.5555555555555
570	F57	19m	Feces	SPF	Hexanoate	78.72
571	F58	19m	Feces	SPF	Hexanoate	55.7
572	F59	19m	Feces	SPF	Hexanoate	65.4035087719298
573	F60	19m	Feces	SPF	Hexanoate	73.2727272727273
574	F61	19m	Feces	SPF	Hexanoate	73.7735849056604
575	F62	19m	Feces	SPF	Hexanoate	64.5862068965517
576	F63	19m	Feces	SPF	Hexanoate	80.04
577	F64	19m	Feces	SPF	Hexanoate	85
578	F65	19m	Feces	SPF	Hexanoate	63.2452830188679
579	F66	19m	Feces	GF	Hexanoate	81.2830188679245
580	F67	19m	Feces	GF	Hexanoate	62.3508771929825
581	F68	19m	Feces	GF	Hexanoate	63.7037037037037
582	F69	19m	Feces	GF	Hexanoate	61.3333333333333
583	F70	19m	Feces	GF	Hexanoate	60.1538461538462
584	F71	19m	Feces	GF	Hexanoate	59.6666666666667
585	F72	19m	Feces	GF	Hexanoate	53.3559322033898
586	F73	19m	Feces	GF	Hexanoate	64
587	F74	19m	Feces	GF	Hexanoate	53.2542372881356
588	F75	19m	Feces	GF	Hexanoate	55.8
589	F76	19m	Feces	GF	Hexanoate	69.9622641509434
590	F77	19m	Feces	GF	Hexanoate	67.1698113207547
591	F78	2m	Feces	SPF	Hexanoate	65.0384615384615
592	F79	2m	Feces	SPF	Hexanoate	65.1111111111111
593	F80	2m	Feces	SPF	Hexanoate	71.96
594	F81	2m	Feces	SPF	Hexanoate	60.8333333333333
595	F82	2m	Feces	SPF	Hexanoate	64.9830508474576
596	F83	2m	Feces	GF	Hexanoate	69.6153846153846
597	F84	2m	Feces	GF	Hexanoate	65.1034482758621
598	F85	2m	Feces	GF	Hexanoate	76.4561403508772
599	F86	2m	Feces	GF	Hexanoate	70.6896551724138
600	F87	2m	Feces	GF	Hexanoate	78.9259259259259
601	P110	19m	Plasma	SPF	Lactate	22473.82
602	P111	19m	Plasma	SPF	Lactate	5886.95111111111
603	P112	19m	Plasma	SPF	Lactate	8824.26666666667
604	P113	19m	Plasma	SPF	Lactate	9289.97555555556
605	P1	19m	Plasma	GF	Lactate	17023.6088888889
606	P2	19m	Plasma	GF	Lactate	9254.48222222222
607	P3	19m	Plasma	GF	Lactate	3688.01111111111
608	P4	19m	Plasma	GF	Lactate	6286.73333333333
609	P34	2m	Plasma	GF	Lactate	8693.66666666667
610	P35	2m	Plasma	GF	Lactate	11427.9288888889
611	P36	2m	Plasma	GF	Lactate	14270.8555555556
612	P37	2m	Plasma	GF	Lactate	10060.3933333333
613	P38	2m	Plasma	GF	Lactate	11854.8355555556
614	P44	2m	Plasma	SPF	Lactate	8029.70666666667
615	P45	2m	Plasma	SPF	Lactate	6985.32
616	P46	2m	Plasma	SPF	Lactate	4184.35333333333
617	P47	2m	Plasma	SPF	Lactate	3806.94
618	P48	2m	Plasma	SPF	Lactate	1885.90888888889
619	F1	19m	Feces	GF	Lactate	1414.21052631579
620	F2	19m	Feces	GF	Lactate	2006.92592592593
621	F3	19m	Feces	GF	Lactate	831.518518518519
622	F4	19m	Feces	GF	Lactate	2738.20408163265
623	F14	24m	Feces	SPF	Lactate	3710.07692307692
624	F15	24m	Feces	SPF	Lactate	899.44
625	F16	24m	Feces	SPF	Lactate	704.981818181818
626	F17	24m	Feces	SPF	Lactate	1165.18367346939
627	F18	24m	Feces	SPF	Lactate	2091.49090909091
628	F19	24m	Feces	GF	Lactate	1169.6
629	F20	24m	Feces	GF	Lactate	986.92
630	F21	24m	Feces	GF	Lactate	1348.30769230769
631	F22	24m	Feces	GF	Lactate	1003.29411764706
632	F23	24m	Feces	GF	Lactate	644.905660377359
633	F35	2m	Feces	GF	Lactate	1058.88
634	F36	2m	Feces	GF	Lactate	818.175438596491
635	F37	2m	Feces	GF	Lactate	1076.43137254902
636	F38	2m	Feces	GF	Lactate	739.428571428572
637	F44	2m	Feces	SPF	Lactate	2225.125
638	F45	2m	Feces	SPF	Lactate	790.551724137931
639	F46	2m	Feces	SPF	Lactate	363.32
640	F47	2m	Feces	SPF	Lactate	1359.22448979592
641	F48	2m	Feces	SPF	Lactate	1208
642	F54	19m	Feces	SPF	Lactate	9860.79310344828
643	F55	19m	Feces	SPF	Lactate	4413.33333333333
644	F56	19m	Feces	SPF	Lactate	1155.44444444444
645	F57	19m	Feces	SPF	Lactate	2892.12
646	F58	19m	Feces	SPF	Lactate	3633.96666666667
647	F59	19m	Feces	SPF	Lactate	27977.6842105263
648	F60	19m	Feces	SPF	Lactate	583.2
649	F61	19m	Feces	SPF	Lactate	1934.2641509434
650	F62	19m	Feces	SPF	Lactate	4202.13793103448
651	F63	19m	Feces	SPF	Lactate	381.8
652	F64	19m	Feces	SPF	Lactate	7084.46153846154
653	F65	19m	Feces	SPF	Lactate	2749.62264150943
654	F66	19m	Feces	GF	Lactate	751.132075471698
655	F67	19m	Feces	GF	Lactate	447.719298245614
656	F68	19m	Feces	GF	Lactate	176.925925925926
657	F69	19m	Feces	GF	Lactate	403.633333333333
658	F70	19m	Feces	GF	Lactate	460.384615384615
659	F71	19m	Feces	GF	Lactate	778.074074074074
660	F72	19m	Feces	GF	Lactate	489.28813559322
661	F73	19m	Feces	GF	Lactate	548.703703703704
662	F74	19m	Feces	GF	Lactate	482.983050847458
663	F75	19m	Feces	GF	Lactate	334.066666666667
664	F76	19m	Feces	GF	Lactate	540.528301886793
665	F77	19m	Feces	GF	Lactate	270.679245283019
666	F78	2m	Feces	SPF	Lactate	418.153846153846
667	F79	2m	Feces	SPF	Lactate	822.074074074074
668	F80	2m	Feces	SPF	Lactate	150.28
669	F81	2m	Feces	SPF	Lactate	919.833333333333
670	F82	2m	Feces	SPF	Lactate	1123.08474576271
671	F83	2m	Feces	GF	Lactate	1014.26923076923
672	F84	2m	Feces	GF	Lactate	1223.68965517241
673	F85	2m	Feces	GF	Lactate	3208.35087719298
674	F86	2m	Feces	GF	Lactate	885.48275862069
675	F87	2m	Feces	GF	Lactate	0
676	P110	19m	Plasma	SPF	Succinate	130.422222222222
677	P111	19m	Plasma	SPF	Succinate	43.7711111111111
678	P112	19m	Plasma	SPF	Succinate	74.1266666666667
679	P113	19m	Plasma	SPF	Succinate	80.2155555555556
680	P1	19m	Plasma	GF	Succinate	129.724444444444
681	P2	19m	Plasma	GF	Succinate	71.0133333333333
682	P3	19m	Plasma	GF	Succinate	33.6511111111111
683	P4	19m	Plasma	GF	Succinate	52.8155555555556
684	P34	2m	Plasma	GF	Succinate	60.5088888888889
685	P35	2m	Plasma	GF	Succinate	88.1644444444445
686	P36	2m	Plasma	GF	Succinate	130.857777777778
687	P37	2m	Plasma	GF	Succinate	96.0222222222222
688	P38	2m	Plasma	GF	Succinate	155.426666666667
689	P44	2m	Plasma	SPF	Succinate	46.7044444444444
690	P45	2m	Plasma	SPF	Succinate	36.5933333333333
691	P46	2m	Plasma	SPF	Succinate	21.8622222222222
692	P47	2m	Plasma	SPF	Succinate	25.5066666666667
693	P48	2m	Plasma	SPF	Succinate	23.6
694	F1	19m	Feces	GF	Succinate	202.385964912281
695	F2	19m	Feces	GF	Succinate	6006.18518518519
696	F3	19m	Feces	GF	Succinate	112
697	F4	19m	Feces	GF	Succinate	748.734693877551
698	F14	24m	Feces	SPF	Succinate	2730.84615384615
699	F15	24m	Feces	SPF	Succinate	1557.88
700	F16	24m	Feces	SPF	Succinate	543.963636363636
701	F17	24m	Feces	SPF	Succinate	2616.65306122449
702	F18	24m	Feces	SPF	Succinate	230.981818181818
703	F19	24m	Feces	GF	Succinate	0.618181818181823
704	F20	24m	Feces	GF	Succinate	0
705	F21	24m	Feces	GF	Succinate	0
706	F22	24m	Feces	GF	Succinate	7.37254901960785
707	F23	24m	Feces	GF	Succinate	1.20754716981132
708	F35	2m	Feces	GF	Succinate	10.76
709	F36	2m	Feces	GF	Succinate	0
710	F37	2m	Feces	GF	Succinate	0
711	F38	2m	Feces	GF	Succinate	0
712	F44	2m	Feces	SPF	Succinate	1361.5
713	F45	2m	Feces	SPF	Succinate	995.275862068966
714	F46	2m	Feces	SPF	Succinate	151.08
715	F47	2m	Feces	SPF	Succinate	2792.65306122449
716	F48	2m	Feces	SPF	Succinate	653.178571428571
717	F54	19m	Feces	SPF	Succinate	13830.5862068966
718	F55	19m	Feces	SPF	Succinate	1059.37037037037
719	F56	19m	Feces	SPF	Succinate	2942.37037037037
720	F57	19m	Feces	SPF	Succinate	304.6
721	F58	19m	Feces	SPF	Succinate	12062.9
722	F59	19m	Feces	SPF	Succinate	8882.98245614035
723	F60	19m	Feces	SPF	Succinate	61.3454545454545
724	F61	19m	Feces	SPF	Succinate	8306.2641509434
725	F62	19m	Feces	SPF	Succinate	6000.31034482759
726	F63	19m	Feces	SPF	Succinate	366.16
727	F64	19m	Feces	SPF	Succinate	3869.38461538462
728	F65	19m	Feces	SPF	Succinate	10221.5471698113
729	F66	19m	Feces	GF	Succinate	31.5094339622642
730	F67	19m	Feces	GF	Succinate	38.5614035087719
731	F68	19m	Feces	GF	Succinate	24.4444444444444
732	F69	19m	Feces	GF	Succinate	62.5
733	F70	19m	Feces	GF	Succinate	22.5384615384615
734	F71	19m	Feces	GF	Succinate	41.1111111111111
735	F72	19m	Feces	GF	Succinate	56.1694915254237
736	F73	19m	Feces	GF	Succinate	73.3703703703704
737	F74	19m	Feces	GF	Succinate	49.3220338983051
738	F75	19m	Feces	GF	Succinate	23.3333333333333
739	F76	19m	Feces	GF	Succinate	8.9056603773585
740	F77	19m	Feces	GF	Succinate	10.9433962264151
741	F78	2m	Feces	SPF	Succinate	126.653846153846
742	F79	2m	Feces	SPF	Succinate	2549.03703703704
743	F80	2m	Feces	SPF	Succinate	123.32
744	F81	2m	Feces	SPF	Succinate	114.6
745	F82	2m	Feces	SPF	Succinate	764.677966101695
746	F83	2m	Feces	GF	Succinate	0
747	F84	2m	Feces	GF	Succinate	6.96551724137932
748	F85	2m	Feces	GF	Succinate	71.5087719298246
749	F86	2m	Feces	GF	Succinate	2.6896551724138
750	F87	2m	Feces	GF	Succinate	0
