## Supplemental Tables for "Epigenomic and transcriptomic germ-free ageing atlas reveals sterile inflammation as an intrinsic ageing feature": Supplementary table 2b.csv

	tissue	model	feature	estimate	estimate1	estimate2	.y.	group1	group2	n1	n2	statistic	p	df	conf.low	conf.high	method	alternative	p.adj	p.adj.signif	p.signif
1	Feces	SPF	Formate	-2127.56891863312	2096.6897581187	4224.25867675182	value	19m	24m	12	5	-2.05103188247705	0.093	5.20312145021436	-4763.0678782535	507.930040987259	T-test	two.sided	0.187	ns	ns
2	Feces	SPF	Formate	-1345.83331006296	2096.6897581187	3442.52306818166	value	19m	2m	12	10	-3.07094299525632	0.007	18.1486529375735	-2266.01701775401	-425.649602371913	T-test	two.sided	0.02	*	**
3	Feces	SPF	Formate	781.735608570161	4224.25867675182	3442.52306818166	value	24m	2m	5	10	0.783388652664397	0.473	4.48299718791466	-1875.00628717192	3438.47750431224	T-test	two.sided	0.473	ns	ns
4	Plasma	SPF	Formate	0	0	0	value	19m	2m	4	5	NA	NA	NA	NA	NA	T-test	two.sided	NA
5	Feces	GF	Formate	520.432417369837	3177.29905569193	2656.86663832209	value	19m	24m	16	5	1.01897900104465	0.328	12.2334774104671	-590.021549678958	1630.88638441863	T-test	two.sided	0.984	ns	ns
6	Feces	GF	Formate	354.960159225185	3177.29905569193	2822.33889646675	value	19m	2m	16	9	0.832569084819471	0.414	22.790425367203	-527.4469125314	1237.36723098177	T-test	two.sided	0.984	ns	ns
7	Feces	GF	Formate	-165.472258144653	2656.86663832209	2822.33889646675	value	24m	2m	5	9	-0.380692974178664	0.714	7.33461377306772	-1183.85192200261	852.907405713301	T-test	two.sided	0.984	ns	ns
8	Plasma	GF	Formate	0	0	0	value	19m	2m	4	5	NA	NA	NA	NA	NA	T-test	two.sided	NA
9	Feces	SPF	Acetate	15466.9665901097	35090.4431329954	19623.4765428857	value	19m	24m	12	5	3.58693983957993	0.003	14.982296930309	6275.16146574398	24658.7717144754	T-test	two.sided	0.007	**	**
10	Feces	SPF	Acetate	14825.5843692014	35090.4431329954	20264.858763794	value	19m	2m	12	10	3.78919588211449	0.002	13.1473461156718	6382.55895585244	23268.6097825504	T-test	two.sided	0.007	**	**
11	Feces	SPF	Acetate	-641.382220908279	19623.4765428857	20264.858763794	value	24m	2m	5	10	-0.26041212130774	0.803	6.47824202838046	-6561.785297033	5279.02085521644	T-test	two.sided	0.803	ns	ns
12	Plasma	SPF	Acetate	137.885777777778	430.86	292.974222222222	value	19m	2m	4	5	2.70870821959829	0.05	4.24204892790578	-0.323778927456937	276.095334483013	T-test	two.sided	0.05	ns	*
13	Feces	GF	Acetate	7822.86508124678	13482.4794674584	5659.61438621164	value	19m	24m	16	5	2.49471368056668	0.023	17.5521922711341	1222.77410472484	14422.9560577687	T-test	two.sided	0.068	ns	*
14	Feces	GF	Acetate	6481.49841884978	13482.4794674584	7000.98104860865	value	19m	2m	16	9	2.12163335425403	0.05	16.3736630571707	17.2699874324121	12945.7268502672	T-test	two.sided	0.099	ns	*
15	Feces	GF	Acetate	-1341.366662397	5659.61438621164	7000.98104860865	value	24m	2m	5	9	-1.15995738032226	0.281	7.67703291656823	-4027.66773626553	1344.93441147152	T-test	two.sided	0.281	ns	ns
16	Plasma	GF	Acetate	236.403	584.183888888889	347.780888888889	value	19m	2m	4	5	1.78838297484244	0.164	3.28917082691238	-164.110245695243	636.916245695243	T-test	two.sided	0.164	ns	ns
17	Feces	SPF	Propionate	774.468930005751	3011.29314921511	2236.82421920936	value	19m	24m	12	5	0.967282649354114	0.356	10.0300782574399	-1008.79797022243	2557.73583023393	T-test	two.sided	0.464	ns	ns
18	Feces	SPF	Propionate	1639.10283126461	3011.29314921511	1372.19031795051	value	19m	2m	12	10	3.03636154844603	0.01	12.668786316085	469.775592066745	2808.43007046247	T-test	two.sided	0.029	*	**
19	Feces	SPF	Propionate	864.633901258857	2236.82421920936	1372.19031795051	value	24m	2m	5	10	1.38212484998823	0.232	4.45660508916711	-804.282658250934	2533.55046076865	T-test	two.sided	0.464	ns	ns
20	Plasma	SPF	Propionate	0.876666666666667	1.83888888888889	0.962222222222222	value	19m	2m	4	5	2.88394067872571	0.024	6.99340803818165	0.157725583494371	1.59560774983896	T-test	two.sided	0.024	*	*
21	Feces	GF	Propionate	1346.85585740144	1346.85585740144	0	value	19m	24m	16	5	1.70870919404054	0.108	15	-333.216629599363	3026.92834440224	T-test	two.sided	0.216	ns	ns
22	Feces	GF	Propionate	1346.85585740144	1346.85585740144	0	value	19m	2m	16	9	1.70870919404054	0.108	15	-333.216629599363	3026.92834440224	T-test	two.sided	0.216	ns	ns
23	Feces	GF	Propionate	0	0	0	value	24m	2m	5	9	NA	NA	NA	NA	NA	T-test	two.sided	NA
24	Plasma	GF	Propionate	0.161666666666666	1.58388888888889	1.42222222222222	value	19m	2m	4	5	0.854001336773681	0.43	5.32957483926182	-0.316043886122596	0.639377219455929	T-test	two.sided	0.43	ns	ns
25	Feces	SPF	Isobutyrate	75.3853223874344	316.938602821286	241.553280433852	value	19m	24m	12	5	1.43212080502506	0.173	14.9074883896754	-36.8725972012501	187.643241976119	T-test	two.sided	0.423	ns	ns
26	Feces	SPF	Isobutyrate	84.4790654466737	316.938602821286	232.459537374613	value	19m	2m	12	10	1.53549744549108	0.141	19.3742311376779	-30.5232994769197	199.481430370267	T-test	two.sided	0.423	ns	ns
27	Feces	SPF	Isobutyrate	9.0937430592393	241.553280433852	232.459537374613	value	24m	2m	5	10	0.207163495222664	0.839	12.1001169134084	-86.4607223275555	104.648208446034	T-test	two.sided	0.839	ns	ns
28	Plasma	SPF	Isobutyrate	-1.068	3.38666666666667	4.45466666666667	value	19m	2m	4	5	-1.86442352551095	0.11	6.24958966409236	-2.4562093745958	0.320209374595801	T-test	two.sided	0.11	ns	ns
29	Feces	GF	Isobutyrate	85.3234371390156	180.698736534404	95.3752993953882	value	19m	24m	16	5	1.66928910483934	0.116	15.0096344897746	-23.6166104680262	194.263484746057	T-test	two.sided	0.202	ns	ns
30	Feces	GF	Isobutyrate	89.4602825685357	180.698736534404	91.2384539658681	value	19m	2m	16	9	1.74999495737242	0.101	15.0174691577894	-19.4890379286718	198.409603065743	T-test	two.sided	0.202	ns	ns
31	Feces	GF	Isobutyrate	4.13684542952012	95.3752993953882	91.2384539658681	value	24m	2m	5	9	2.69264517078099	0.02	11.9734983980292	0.788604407137231	7.48508645190301	T-test	two.sided	0.059	ns	*
32	Plasma	GF	Isobutyrate	-1.83122222222222	4.09722222222222	5.92844444444444	value	19m	2m	4	5	-3.92190186890773	0.006	6.82421675731209	-2.94110884763489	-0.721335596809554	T-test	two.sided	0.006	**	**
33	Feces	SPF	Butyrate	-383.057942075448	1781.73271926321	2164.79066133866	value	19m	24m	12	5	-0.566238848145901	0.586	8.50976752879081	-1926.9414740896	1160.82558993871	T-test	two.sided	0.586	ns	ns
34	Feces	SPF	Butyrate	901.992416760135	1781.73271926321	879.740302503078	value	19m	2m	12	10	2.19010722470877	0.048	12.4696089218308	8.38536960237981	1795.59946391789	T-test	two.sided	0.145	ns	*
35	Feces	SPF	Butyrate	1285.05035883558	2164.79066133866	879.740302503078	value	24m	2m	5	10	2.3097626941166	0.078	4.29061921581223	-219.240677552693	2789.34139522386	T-test	two.sided	0.155	ns	ns
36	Plasma	SPF	Butyrate	0.219333333333334	0.734444444444445	0.515111111111111	value	19m	2m	4	5	1.80262121142801	0.163	3.22729113211551	-0.152909802499167	0.591576469165835	T-test	two.sided	0.163	ns	ns
37	Feces	GF	Butyrate	900.79776210602	964.154349787669	63.3565876816487	value	19m	24m	16	5	1.55806713627822	0.14	15.0077920372323	-331.445775805207	2133.04130001725	T-test	two.sided	0.417	ns	ns
38	Feces	GF	Butyrate	903.910980361395	964.154349787669	60.2433694262741	value	19m	2m	16	9	1.56357285115051	0.139	15.0031531648909	-328.270417856388	2136.09237857918	T-test	two.sided	0.417	ns	ns
39	Feces	GF	Butyrate	3.11321825537465	63.3565876816487	60.2433694262741	value	24m	2m	5	9	0.281913209809258	0.786	7.29407461452298	-22.7878401420452	29.0142766527945	T-test	two.sided	0.786	ns	ns
40	Plasma	GF	Butyrate	-0.0527777777777778	0.707222222222223	0.760000000000001	value	19m	2m	4	5	-0.32849639904676	0.753	6.52472749176102	-0.438371992231094	0.332816436675538	T-test	two.sided	0.753	ns	ns
41	Feces	SPF	Isovalerate	55.0574570201871	190.637034585479	135.579577565292	value	19m	24m	12	5	1.57276323526365	0.137	14.9996226493316	-19.5580008240348	129.672914864409	T-test	two.sided	0.303	ns	ns
42	Feces	SPF	Isovalerate	58.2975714980575	190.637034585479	132.339463087421	value	19m	2m	12	10	1.73855845471006	0.101	16.0491168062162	-12.769696030917	129.364839027032	T-test	two.sided	0.303	ns	ns
43	Feces	SPF	Isovalerate	3.24011447787043	135.579577565292	132.339463087421	value	24m	2m	5	10	0.137171088745264	0.894	9.44997053022067	-49.8088933128043	56.2891222685451	T-test	two.sided	0.894	ns	ns
44	Plasma	SPF	Isovalerate	-0.719444444444445	1.96277777777778	2.68222222222222	value	19m	2m	4	5	-1.47592754431356	0.204	4.66294339965084	-2.00021988333013	0.561330994441239	T-test	two.sided	0.204	ns	ns
45	Feces	GF	Isovalerate	55.5152561893445	103.430220562005	47.9149643726603	value	19m	24m	16	5	1.82587338422306	0.088	15.0087793730888	-9.28767066740357	120.318183046093	T-test	two.sided	0.232	ns	ns
46	Feces	GF	Isovalerate	57.4872909462035	103.430220562005	45.9429296158013	value	19m	2m	16	9	1.89022543436548	0.078	15.0248848952679	-7.32698182480944	122.301563717217	T-test	two.sided	0.232	ns	ns
47	Feces	GF	Isovalerate	1.972034756859	47.9149643726603	45.9429296158013	value	24m	2m	5	9	1.93611506725167	0.077	11.7224679189818	-0.253041702386486	4.19711121610448	T-test	two.sided	0.232	ns	ns
48	Plasma	GF	Isovalerate	-1.83111111111111	2.18222222222222	4.01333333333333	value	19m	2m	4	5	-3.79842367006751	0.008	6.33448670905619	-2.99576187041998	-0.666460351802243	T-test	two.sided	0.008	**	**
49	Feces	SPF	Valerate(Pentanoate)	178.609625257901	401.467889279593	222.858264021693	value	19m	24m	12	5	2.77904585201076	0.014	14.7365791058652	41.4075115711553	315.811738944646	T-test	two.sided	0.028	*	*
50	Feces	SPF	Valerate(Pentanoate)	205.814904470169	401.467889279593	195.652984809424	value	19m	2m	12	10	3.62103678673705	0.003	14.3533789240084	84.1890617150454	327.440747225292	T-test	two.sided	0.008	**	**
51	Feces	SPF	Valerate(Pentanoate)	27.2052792122683	222.858264021693	195.652984809424	value	24m	2m	5	10	0.642765354139673	0.542	6.75890115826635	-73.6066032642756	128.017161688812	T-test	two.sided	0.542	ns	ns
52	Plasma	SPF	Valerate(Pentanoate)	-0.0307777777777777	0.0127777777777778	0.0435555555555555	value	19m	2m	4	5	-1.01248073366125	0.353	5.55967697074673	-0.106611553226273	0.0450559976707181	T-test	two.sided	0.353	ns	ns
53	Feces	GF	Valerate(Pentanoate)	98.2222470256405	150.150592603851	51.9283455782102	value	19m	24m	16	5	1.58534719021762	0.134	15.0043349775325	-33.8311587199238	230.275652771205	T-test	two.sided	0.384	ns	ns
54	Feces	GF	Valerate(Pentanoate)	99.7539685606315	150.150592603851	50.3966240432192	value	19m	2m	16	9	1.60998392768748	0.128	15.0075358561095	-32.3040282764092	231.811965397672	T-test	two.sided	0.384	ns	ns
55	Feces	GF	Valerate(Pentanoate)	1.53172153499099	51.9283455782102	50.3966240432192	value	24m	2m	5	9	1.24283880625887	0.238	11.945415170477	-1.15489129709154	4.21833436707351	T-test	two.sided	0.384	ns	ns
56	Plasma	GF	Valerate(Pentanoate)	0.0255555555555555	0.0255555555555555	0	value	19m	2m	4	5	1.16714684579819	0.327	3	-0.044126493151547	0.095237604262658	T-test	two.sided	0.327	ns	ns
57	Feces	SPF	Hexanoate	-13.8536193983606	70.4892982554142	84.3429176537748	value	19m	24m	12	5	-2.49476319770302	0.045	6.26973911198725	-27.3010619719253	-0.406176824795823	T-test	two.sided	0.136	ns	*
58	Feces	SPF	Hexanoate	-23.9540416218515	70.4892982554142	94.4433398772658	value	19m	2m	12	10	-0.920468255480292	0.381	9.17517944291995	-82.6529775746802	34.7448943309771	T-test	two.sided	0.762	ns	ns
59	Feces	SPF	Hexanoate	-10.100422223491	84.3429176537748	94.4433398772658	value	24m	2m	5	10	-0.383123111586072	0.71	9.63586413482714	-69.1439925286315	48.9431480816495	T-test	two.sided	0.762	ns	ns
60	Plasma	SPF	Hexanoate	-0.0725555555555555	0.175	0.247555555555556	value	19m	2m	4	5	-0.344241758362784	0.743	5.73787348610967	-0.594054517017531	0.44894340590642	T-test	two.sided	0.743	ns	ns
61	Feces	GF	Hexanoate	-6.84260834932628	66.7542365031945	73.5968448525208	value	19m	24m	16	5	-1.47162723190521	0.173	9.56689142034843	-17.2666885361685	3.58147183751596	T-test	two.sided	0.405	ns	ns
62	Feces	GF	Hexanoate	-5.58542097532803	66.7542365031945	72.3396574785225	value	19m	2m	16	9	-1.54991176112933	0.135	22.9858342974796	-13.0405019199596	1.86965996930355	T-test	two.sided	0.405	ns	ns
63	Feces	GF	Hexanoate	1.25718737399825	73.5968448525208	72.3396574785225	value	24m	2m	5	9	0.296534181677374	0.776	6.87781780096178	-8.80409774030724	11.3184724883037	T-test	two.sided	0.776	ns	ns
64	Plasma	GF	Hexanoate	0.109555555555556	0.325555555555556	0.216	value	19m	2m	4	5	0.614025468920592	0.566	4.97380649820434	-0.349819834219294	0.568930945330406	T-test	two.sided	0.566	ns	ns
65	Feces	SPF	Lactate	3858.16767026685	5572.40233503066	1714.23466476381	value	19m	24m	12	5	1.71287412443803	0.112	12.3156386517589	-1035.5909683052	8751.92630883889	T-test	two.sided	0.224	ns	ns
66	Feces	SPF	Lactate	4634.43761370488	5572.40233503066	937.964721325782	value	19m	2m	12	10	2.11453085684501	0.058	11.1637942929108	-180.86163594876	9449.73686335851	T-test	two.sided	0.173	ns	ns
67	Feces	SPF	Lactate	776.269943438026	1714.23466476381	937.964721325782	value	24m	2m	5	10	1.32931251758396	0.242	4.95481012362986	-728.983197504561	2281.52308438061	T-test	two.sided	0.242	ns	ns
68	Plasma	SPF	Lactate	6640.30755555556	11618.7533333333	4978.44577777778	value	19m	2m	4	5	1.71996994663355	0.17	3.54976310352186	-4636.81950513409	17917.4346162452	T-test	two.sided	0.17	ns	ns
69	Feces	GF	Lactate	-238.419401640859	792.186092425563	1030.60549406642	value	19m	24m	16	5	-1.14187210848078	0.269	17.9002126882858	-677.260845187151	200.422041905433	T-test	two.sided	0.807	ns	ns
70	Feces	GF	Lactate	-321.670341388815	792.186092425563	1113.85643381438	value	19m	2m	16	9	-0.959351563146809	0.354	13.9042303141525	-1041.28176881742	397.941086039793	T-test	two.sided	0.807	ns	ns
71	Feces	GF	Lactate	-83.250939747956	1030.60549406642	1113.85643381438	value	24m	2m	5	9	-0.268695384833181	0.793	10.2951354867877	-770.930679809356	604.428800313444	T-test	two.sided	0.807	ns	ns
72	Plasma	GF	Lactate	-2198.32711111111	9063.20888888889	11261.536	value	19m	2m	4	5	-0.724473199212965	0.513	3.63200053320942	-10970.6824137083	6574.02819148608	T-test	two.sided	0.513	ns	ns
73	Feces	SPF	Succinate	4122.92016101762	5658.98509494083	1536.06493392322	value	19m	24m	12	5	2.73144246194282	0.017	13.4387831216362	872.78581369041	7373.05450834482	T-test	two.sided	0.033	*	*
74	Feces	SPF	Succinate	4695.78746053937	5658.98509494083	963.197634401461	value	19m	2m	12	10	3.22997918198752	0.007	12.0760288848319	1530.41028571233	7861.16463536642	T-test	two.sided	0.022	*	**
75	Feces	SPF	Succinate	572.867299521759	1536.06493392322	963.197634401461	value	24m	2m	5	10	0.950155971851229	0.373	7.12670166394845	-847.688014843667	1993.42261388719	T-test	two.sided	0.373	ns	ns
76	Plasma	SPF	Succinate	51.2805555555556	82.1338888888889	30.8533333333333	value	19m	2m	4	5	2.7611833588286	0.061	3.41706591079141	-3.94498325029752	106.506094361409	T-test	two.sided	0.061	ns	ns
77	Feces	GF	Succinate	467.661280915435	469.500936516955	1.8396556015202	value	19m	24m	16	5	1.25770930920307	0.228	15.0004260712493	-324.885893078875	1260.20845490974	T-test	two.sided	0.684	ns	ns
78	Feces	GF	Succinate	459.287164923219	469.500936516955	10.2137715937353	value	19m	2m	16	9	1.23492752204973	0.236	15.0130952471258	-333.36911270936	1251.9434425558	T-test	two.sided	0.684	ns	ns
79	Feces	GF	Succinate	-8.3741159922151	1.8396556015202	10.2137715937353	value	24m	2m	5	9	-1.06072215980709	0.318	8.5109443803033	-26.390901467353	9.64266948292285	T-test	two.sided	0.684	ns	ns
80	Plasma	GF	Succinate	-34.3948888888889	71.8011111111111	106.196	value	19m	2m	4	5	-1.2923123193091	0.242	6.18345793123317	-99.0539283972116	30.2641506194338	T-test	two.sided	0.242	ns	ns
