## Supplemental Tables for "Epigenomic and transcriptomic germ-free ageing atlas reveals sterile inflammation as an intrinsic ageing feature": Supplementary table 4b_scatacsampleoverview.csv

	Sample	tissue	model_age	TSSEnrichment_avg	TSSEnrichment_sd	nFrags_avg	nFrags_sd	BlacklistRatio_avg
1	057	Bone-marrow	SPF_19m	22.4832070977151	5.57644529492787	32558.045211473	19236.6903872991	0.0350641486885271
2	058	Bone-marrow	SPF_19m	20.948726487524	4.62746482615284	29700.0671785029	17264.9275854899	0.0354760121050096
3	059	Bone-marrow	SPF_19m	20.3882882352941	4.45107833458929	32403.8447058824	19097.0826218788	0.0353106862091415
4	119	PBMC	SPF_2m	21.8838360587002	4.76445213056065	18445.8368972746	12887.9056293053	0.0337328134852334
5	120	PBMC	SPF_2m	21.6867564414195	4.87304125864454	16937.8799222168	11797.911664183	0.0332873641432955
6	121	PBMC	SPF_2m	21.3709505791506	4.71930931020709	31880.8301158301	18782.3278231542	0.0336551360050016
7	155	Bone-marrow	GF_2m	27.32779357022	5.11515073105205	37082.1285956007	22838.6876626685	0.0355019023239867
8	156	Bone-marrow	GF_2m	26.5394302254723	5.03513217802264	29505.225472273	17836.2043133187	0.0358003316521763
9	157	Bone-marrow	GF_2m	27.2508470097357	5.79973030798261	25957.6543810848	17708.9495206638	0.0350691425392936
10	158	Bone-marrow	GF_19m	26.9239541547278	7.30957331331678	18391.1709646609	14524.1342269495	0.029521965861849
11	159	Bone-marrow	GF_19m	22.5977247081712	6.22071840100703	21598.6478599222	18561.1964173265	0.0316525868198136
12	160	Bone-marrow	GF_19m	23.9737565415245	6.39851516818683	20659.1558589306	18076.4900979576	0.0314612788033779
13	161	Bone-marrow	SPF_19m	24.5452656641604	7.0523589884507	22031.164160401	21928.9614717382	0.0342573917629326
14	162	Bone-marrow	SPF_19m	24.2831998223801	6.69995136194883	25140.0896980462	20476.1277381777	0.0341723047941523
15	163	Bone-marrow	SPF_19m	25.5239375812744	6.97748308316017	24291.6215864759	20531.106852015	0.032527165356772
16	169	PBMC	GF_2m	18.4800344104071	3.84980444535787	13948.6584137642	10761.6830178635	0.0336398313239923
17	173	PBMC	SPF_19m	20.9297015043547	4.88778145889427	20325.0562153603	13344.2659100862	0.0319356264785141
18	174	PBMC	SPF_19m	22.4117368421053	5.91440788579519	22603.9436749769	15503.339107914	0.0322765760631674
19	175	PBMC	SPF_19m	23.4669097046413	4.9287046307604	22616.4759493671	13051.6439400745	0.0321268590908032
20	178	PBMC	GF_2m	22.967138760407	4.79936075538788	25191.3654024052	16140.5280810698	0.0326158156808773
21	179	PBMC	GF_2m	21.6425125100888	3.59419232551551	15256.7510088781	9124.75287151594	0.0340124636197582
22	183	PBMC	GF_19m	20.968569476082	5.77922884791912	14033.5325414904	9908.67879003222	0.0301459701716472
23	184	PBMC	GF_19m	19.9074608887257	4.84892356004959	14688.7464805974	11616.7714737383	0.0304548147440998
24	189	Lung	SPF_2m	19.5971056751468	5.15884738421112	17839.6076320939	17696.1143696076	0.029672470334351
25	190	Lung	SPF_2m	19.1388202898551	5.38760279051899	24038.7797101449	19142.6409721986	0.029846846137562
26	191	Lung	SPF_2m	19.4350849420849	5.53735396028612	22247.2115830116	19199.7553992909	0.0277267976319144
27	192	Lung	SPF_2m	16.5876489419425	4.09995691814614	18912.869234943	15572.9651502132	0.029894698730459
28	193	Lung	SPF_2m	19.7470671859786	5.400118451585	21009.3812074002	16749.7829511933	0.0273974893685074
29	194	Lung	GF_2m	20.4650994475138	5.51470253681032	18576.7855349071	14067.4697823774	0.0267514587983418
30	195	Lung	GF_2m	18.2855517241379	4.80992440491522	19537.224801061	16998.1108374723	0.0284192715929643
31	196	Lung	GF_2m	19.1755850931677	5.51688606339177	17434.3347826087	11620.4233069427	0.0283073391824925
32	197	Lung	SPF_19m	18.4377882754696	4.58929490276859	26412.0404097894	21762.3513483117	0.0286720485946134
33	198	Lung	SPF_19m	19.6341371757925	5.51836280180216	23915.0028818444	19375.3037352832	0.0278659707446307
34	199	Lung	SPF_19m	18.587598812095	4.87262511508026	25101.032937365	20839.1448836015	0.027832227054464
35	200	Bone-marrow	SPF_19m	22.8612714373843	6.40529896752004	15890.5206662554	14447.7515926548	0.0305380611691955
36	201	Bone-marrow	SPF_19m	23.1927792207792	7.01396188237796	17114.8625541126	15611.7943624187	0.0312780872875798
37	202	Bone-marrow	SPF_19m	22.2895608628659	6.9066812146643	15669.4653312789	17751.8089498791	0.0313762821108838
38	203	Bone-marrow	SPF_19m	25.2731116780045	7.30893537919153	17799.0255102041	16092.7021194486	0.0319069598466861
39	220	S-intest	SPF_2m	22.4131938663746	6.29790898140268	13861.3231106243	11447.5720525697	0.042445039881985
40	221	S-intest	SPF_2m	19.9993878326996	6.56692049100503	8414.14828897338	5497.6883316483	0.0420008711868096
41	222	S-intest	SPF_2m	21.844436343852	7.65366531968419	8939.72252448313	6675.87712907685	0.0498080669952542
42	223	S-intest	SPF_2m	18.4734264972777	5.77047847626538	8637.95462794918	6479.30712174825	0.0389118305171321
43	224	S-intest	GF_2m	17.7362506619594	5.28736505619448	8729.32303618711	6207.20725354715	0.0397825794890157
44	225	S-intest	GF_2m	17.3531971207087	5.43321354408658	7994	5815.816632616	0.0446256731460316
45	226	S-intest	GF_2m	18.299949945593	6.06155419769629	7366.44613710555	4784.49685344385	0.0413767087067398
46	227	S-intest	GF_2m	20.4196259780908	7.99846394614737	8163.95774647887	6070.38820109595	0.048331879250355
47	228	L-intest	SPF_2m	15.4760088626292	4.71938618403891	12250.6418020679	9554.76704259147	0.0327913716809178
48	229	L-intest	SPF_2m	15.1808224299065	4.27863685791414	9899.04205607477	6509.37916577415	0.0355273735659959
49	230	L-intest	SPF_2m	15.8352100061767	4.88393484968261	9997.35145151328	7723.1454789092	0.0355733754761688
50	231	L-intest	SPF_2m	18.2887351598174	6.58812474133266	15106.9458577952	14341.2107803086	0.0420662629203887
51	232	L-intest	GF_2m	16.5355672757475	4.73468683698806	14464.7350498339	11431.8398835995	0.0356928715366215
52	233	L-intest	GF_2m	16.4988333333333	4.57619345328384	15277.2313296903	13132.8745397423	0.0324336901369137
53	234	L-intest	GF_2m	17.5521497461929	5.16810275534498	13701.9934010152	11338.4927992353	0.0361681000887006
54	235	L-intest	GF_2m	17.3856976208749	6.21245102697537	19922.1481197237	17275.9251703597	0.0389852843106626
55	236	Bone-marrow	GF_19m	25.9189991935484	6.11312225665227	23887.8217741935	18247.8205805505	0.029252541150226
56	237	Bone-marrow	GF_19m	24.8582552356021	6.86668826970894	18203.4679319372	14843.3297758928	0.0288168006150511
57	238	Bone-marrow	SPF_19m	24.4264553415061	6.98848334283974	17364.6269702277	16075.4410689954	0.0309159029205043
58	239	Bone-marrow	SPF_19m	27.9748827420325	8.10808487087092	16722.9422730006	14750.7952838786	0.0310833891005216
59	240	Epidermis-E	SPF_2m	14.2277435643564	3.07116614487617	14326.0653465347	7816.91856387552	0.0247445562157982
60	241	Epidermis-E	SPF_2m	15.0064342828586	3.55770116224004	16021.2488755622	10270.6513835798	0.0251125033423033
61	242	Epidermis-E	SPF_2m	15.2939774047773	3.15557581241789	15705.4163976759	11001.2714718365	0.02452588603584
62	243	Epidermis-E	SPF_2m	15.9053169811321	3.06266374767266	13459.3667924528	8822.80867936228	0.0240590745573951
63	244	Epidermis-E	SPF_19m	18.6685596173557	3.45811064902268	12592.5866074479	8235.67022452291	0.0235239940421594
64	245	Epidermis-E	SPF_19m	16.666862295082	3.37932862954973	17090.0775956284	13261.2745236156	0.0238989051483162
65	246	Epidermis-E	SPF_19m	15.8742216056234	2.8354254985897	15183.6455789863	10687.0086071053	0.0235644632536991
66	247	Epidermis-E	SPF_19m	15.7279227600412	3.05594068535326	13087.1150017164	9012.26704135817	0.0231675950057726
67	248	Epidermis-B	SPF_2m	14.098511627907	2.62433814422069	8223.15396952686	3524.85323411515	0.026028352774733
68	249	Epidermis-B	SPF_2m	14.7844116843184	2.98032174132106	9666.57294157841	4878.15124370406	0.0260729450906931
69	250	Epidermis-B	SPF_2m	15.7788031973539	3.40089262647024	6082.65214994487	2145.72162720091	0.0259085813876358
70	251	Epidermis-B	SPF_2m	13.6987287136012	2.57558280530757	11189.2878732031	5938.82621872856	0.027809889722106
71	256	Epidermis-B	SPF_19m	14.2609253499222	2.69097194117701	21142.9148522551	11653.9318326142	0.0246886356479674
72	257	Epidermis-B	SPF_19m	13.732786143372	2.56648589922362	19519.175010012	13404.1886320068	0.0263362447938462
73	258	Epidermis-B	SPF_19m	15.2614459510358	2.70530940385904	22640.9717514124	10647.1801070722	0.0242673109647152
74	259	Epidermis-B	SPF_19m	14.2297513653349	2.76804763104462	21602.9586087956	11271.0826113956	0.0246210035436398
75	261	Mesentery	SPF_2m	16.9115500685871	3.31880365758707	42198.9163237311	29251.0367098588	0.0265132862042162
76	262	Mesentery	SPF_2m	17.1333951285521	3.53856189930409	51692.3951285521	25740.5066409664	0.0263017581576156
77	263	Mesentery	SPF_2m	16.1602283136711	3.51407847014896	49456.2303955586	25012.020071684	0.026747404704736
78	264	Dermis-B	SPF_19m	17.0699509174312	3.39304527058465	28052.9422018349	17603.7016188892	0.0268862350014818
79	265	Dermis-B	SPF_19m	18.1223426042984	3.68033208932511	32149.4833544037	16746.6079105449	0.0260948512854869
80	266	Dermis-B	SPF_19m	16.4740185109009	3.39698731498599	29057.8296997121	17220.1590726164	0.0268625409589848
81	267	Dermis-B	SPF_19m	17.3986332328885	3.38466408201926	31837.7821782178	17279.5952036292	0.02575817615804
82	268	Mesentery	SPF_19m	18.7254007751938	4.26153322751839	16511.1511627907	15803.575176849	0.0285388987995616
83	269	Mesentery	SPF_19m	19.2747614349776	4.80999052365311	28613.2130044843	19073.4712101967	0.0270111582188725
84	270	Mesentery	SPF_19m	19.1555643312102	4.67275973866159	43829.8407643312	26577.5281751211	0.0255104524798713
85	271	Mesentery	SPF_19m	18.7816687448047	4.30717215839751	30779.1433915212	19264.4895724954	0.0271536718282373
86	272	Dermis-B	SPF_2m	17.6922528301887	3.6912868940338	51240.3886792453	28475.0878538979	0.0272716835416
87	273	Dermis-B	SPF_2m	18.8592741286863	3.57907407185975	36347.0683646113	21854.0740526692	0.0266783819841161
88	274	Dermis-B	SPF_2m	18.6064633604737	3.79735871967329	39737.7527757217	21955.5470954453	0.0259291012286999
89	275	Dermis-B	SPF_2m	17.1371847445766	3.03096401948525	39577.566829951	19961.1781525015	0.0258917935191006
90	276	Spleen	SPF_2m	24.7582795899348	4.87072766973773	20453.0689655172	15596.0641106496	0.0278529761730893
91	277	Spleen	SPF_2m	25.2956571936057	4.30449045188358	27446.796625222	16975.8662274377	0.0293731435869227
92	278	Spleen	SPF_2m	25.6488881491345	4.4762286230355	28806.6837549933	18395.1051063575	0.0288139504000583
93	279	Spleen	SPF_2m	24.6120179445351	4.31604042108449	16346.7433387711	15980.1942196435	0.0296564082366414
94	280	Spleen	SPF_19m	25.5476892533448	5.17172213312165	29023.687095382	15699.9908668849	0.0327114331069124
95	281	Spleen	SPF_19m	25.5833513888889	4.65147688738735	25188.1204861111	14896.8610345234	0.03032745417435
96	282	Spleen	SPF_19m	26.0805148899439	4.68251879526616	29293.4432455762	17343.8320794029	0.0283561911277643
97	283	Spleen	SPF_19m	23.5576163760425	5.58504954689969	20683.5492797574	17958.5163981187	0.027590608003157
98	284	Mesentery	SPF_2m	14.7436964504284	3.26349493444628	24809.1113831089	26072.2271986706	0.0286374603459786
99	285	Mesentery	GF_2m	18.0757328556807	3.69221460228675	38065.4749232344	28152.7207047844	0.0267579862164526
100	286	Mesentery	GF_2m	18.3464330357143	4.37213538405832	40897.1294642857	32342.102392184	0.0267749738585594
101	287	Mesentery	GF_2m	17.8273163716814	4.1076823409686	41432.5055309735	29380.7040758989	0.0265254512664569
102	288	Mesentery	GF_2m	19.129885286783	4.34283716434464	42373.6645885287	30336.9709428691	0.0251652402782846
103	289	Spleen	GF_2m	27.1933882307986	4.17025464994604	27748.5303782958	12805.9225512384	0.0293796535024214
104	290	Spleen	GF_2m	27.8118474836727	5.09860064427152	22206.2032270457	14243.0802318248	0.0288608998527278
105	291	Spleen	GF_2m	27.5474591928251	4.42964734413971	22708.0578475336	14530.2068515931	0.027579621305654
106	292	Spleen	GF_2m	28.0480909760589	4.62855335516188	25440.0066298343	14229.0008165193	0.0280966172571816
107	297	Epidermis-B	GF_2m	13.9584970331588	2.37763703323496	16394.6771378709	6504.89661261157	0.0317743514234964
108	298	Epidermis-B	GF_2m	13.5742838626053	2.18756385518924	18507.0874918989	7326.28854539359	0.0309656305332944
109	299	Epidermis-B	GF_2m	13.5096135490949	2.15029695594885	14485.3771256171	6197.26404540015	0.029843928104154
110	300	Epidermis-B	GF_2m	13.0106613426504	2.28256861433381	10304.0546543549	5566.62651797045	0.0310849020407771
111	301	Dermis-B	GF_2m	17.9758651292802	3.86897107434326	23660.355695318	17625.3036902855	0.0331833402963222
112	302	Dermis-B	GF_2m	18.1271160773849	4.03273817834526	16514.6664442962	14558.4393094845	0.0339053336284187
113	303	Dermis-B	GF_2m	18.0958213315217	4.17093385706124	21736.5074728261	16223.5279883506	0.0324974954459694
114	304	Dermis-B	GF_2m	17.3413004239855	3.27933422132379	35186.4046032707	19654.5934014006	0.0333392387533092
115	305	Epidermis-E	GF_2m	17.9194761055635	3.07553024363051	25515.42510699	11739.5295382423	0.025793863358233
116	306	Epidermis-E	GF_2m	16.0080732655502	3.07155688097471	21400.7410287081	11860.3633312772	0.0251419580025649
117	307	Epidermis-E	GF_2m	15.0492817753867	2.76421499272849	24259.5356422327	13141.2133860318	0.0252345648150617
118	308	Epidermis-E	GF_2m	15.3314588973259	2.83502089613988	22809.8742159128	11789.4309061763	0.0256433112756233
119	309	Lung	GF_19m	18.4781662387676	4.2647923805006	30827.0186136072	22748.0558516935	0.0275436364376787
120	310	Lung	GF_19m	19.3742946927374	4.72157291857868	26863.1609636872	19570.1661693021	0.0277787175352406
121	311	Lung	GF_19m	18.9439848484848	4.73937092861895	26295.5339602926	19076.2659547106	0.027972738236817
122	312	Lung	GF_19m	19.4039627639155	5.06368414591247	30945.1305182342	20270.7174547718	0.0288695654979345
123	321	Dermis-B	GF_19m	15.0803815513627	2.43235407393135	36285.4145702306	13213.8184539427	0.0280434192586451
124	322	Dermis-B	GF_19m	16.3479210526316	3.43618676103628	28519.9052631579	13592.1137650119	0.0282648196761952
125	323	Dermis-B	GF_19m	16.0270252935863	3.62314645499393	31312.7570009033	20906.9368553349	0.0298558958919587
126	324	Dermis-B	GF_19m	16.0499696339434	3.71321829944307	29457.3926788686	15783.9824482703	0.0280562236429616
127	325	Epidermis-B	GF_19m	14.3856650095602	2.44769569200684	23206.413001912	11814.6328813737	0.0261891437197834
128	326	Epidermis-B	GF_19m	13.4746880061705	2.30467322629788	23210.237177015	10030.2417678221	0.0274264323986912
129	327	Epidermis-B	GF_19m	13.7554551460362	2.08960514108278	24063.2750347705	10762.2955383812	0.028311491022503
130	328	Epidermis-B	GF_19m	13.5282462039046	2.51735139474288	15673.40835141	8489.43206098787	0.0274890252406089
131	329	Epidermis-E	GF_19m	13.7574536152797	2.65489888835087	28481.860845839	15958.4438773682	0.0329199683808588
132	330	Epidermis-E	GF_19m	14.1915215358932	2.99027176896876	30182.3298831386	15824.3780947266	0.0330612234790926
133	331	Epidermis-E	GF_19m	14.2624858956276	3.29408461689937	25795.3318053597	14716.613547835	0.0330883741765904
134	332	Epidermis-E	GF_19m	12.9523810876623	2.5641443969662	31962.4776785714	15992.0125046078	0.0326748553482228
135	333	Spleen	GF_19m	20.1622325776658	3.82130966778829	41086.1263643997	17189.2985728044	0.0334005090615308
136	334	Spleen	GF_19m	19.2582902005297	4.92784786448194	30258.0688611426	15346.5949012602	0.0334723767711254
137	335	Spleen	GF_19m	20.6194350576852	4.04212866391867	35826.2448827689	14424.9305683352	0.0327858965800327
138	336	Spleen	GF_19m	19.85222486644	4.52654258781078	36733.9810587664	19971.0613606507	0.0404291070712706
139	341	Mesentery	GF_19m	16.1947587242026	3.62603977952257	35571.3643527204	15990.8120083109	0.0298193640032944
140	342	Mesentery	GF_19m	16.7948030431107	3.57392210691669	35289.8740490279	15297.3024543513	0.0295750189468798
141	343	Mesentery	GF_19m	16.9333568803593	3.6639530920382	37687.5459371172	17339.8281554463	0.0296934837152833
142	344	Mesentery	GF_19m	16.0376068752755	3.42403367432045	38123.9440282063	16943.5527423436	0.028618879869405
143	901	S-intest	SPF_19m	13.5060545861298	3.27382962947923	8585.09172259508	4621.40205979718	0.0196983340915832
144	902	S-intest	GF_19m	13.1507520080321	3.1677235403181	5568.41164658635	1803.85030499737	0.0191090725821272
145	903	L-intest	SPF_19m	14.2661765206295	3.65622519813338	7209.40365801786	3056.98886473578	0.0183381696801152
146	904	L-intest	GF_19m	14.0034225134927	3.60628932531596	9174.34926754048	4982.10172077596	0.0179912459725017
