## Supplemental Tables for "Epigenomic and transcriptomic germ-free ageing atlas reveals sterile inflammation as an intrinsic ageing feature": Supplementary table 4c_annotations.xlsx

### Sheet: Annotation
Lv0	Lv1 (compartment)	Lv2_short	Lv2 (cell type)	Lv2_marker_pos	Lv2_marker_Neg	Lv3_short	Lv3 (subtype)	Lv3_marker_pos	Marker_Neg	marker_others	Note
Immune	Lymphoid	Bn	naive B cell	Cd19,Fcer2a		FoB	follicular B cells	Fcer2a,Ighd,Cd22	Cd1d1(-)
						MZB	marginal zone B cell	Cd1d1,Cr2			Abcam categorize to memory B
						Breg	regulatory B cell	Il10		Cd5,Cd1d1
							B1	Cd80,Spn	Fcer2a (B2)	Cd5
		Bm	memory B cell	Cd80,Nt5e		Bmem	memory B cell			Pdcd1lg2
		plasma	plasma cell	Jchain,Prdm1,Sdc1		plasma	plasma cell			Irf4
		Bim	immature B cell	Vpreb3			immature B cell
							proliferating immature B cell	Mki67
		CD4Tn	naive CD4 T cell	Cd4,Sell,Ccr7	Cd44(-)		naive CD4 T cell
		CD4Te	effector CD4 T cell	Cd4,Cd44	Sell(-),Ccr7(-)		effector CD4 T cell (conventional)
						Th1	effector CD4 T cell (Th1)	Tbx21			including ILC1
						Th2	effector CD4 T cell (Th2)
						Th17	effector CD4 T cell (Th17)	Rorc,Ccr6			including ILC3
						Treg	effector CD4 T cell (Treg)	Foxp3
		CD8Tn	naive CD8 T cell	Cd8a,Sell,Ccr7	Cd44(-)		naive CD8 T cell
		CD8Te	effector CD8 T cell	Cd8a,Cd44	Sell(-),Ccr7(-)	Tem	effector CD8 T cell (effector memory)		Sell(-)
						SLEC	effector CD8 T cell (short-lived_peripheral_memory)	Klrg1,Cx3cr1
						MPEC	effector CD8 T cell (memory precursor)		Klrg1(-)
		CD8Tm	memory CD8 T cell	Cd8a,Cd44,Sell		Tcm	central memory CD8 T cell	Sell
						Trm	tissue-resident memory CD8 T cell	Itgae,Itga1
		CD8Tp	proliferating CD8 T cell	Cd8a,Mki67			proliferating CD8 T cell
		NK	natural killer cell	Ncr1,Gzma		NK	natural killer cell
		ILC2	type-2 innate lymphoid cell	Gata3	Cd3e(-)	ILC2	type-2 innate lymphoid cell
		DETC	dendritic epidermal T cell	Trdc		DETC	dendritic epidermal T cell
		Tunc	unclassified T cell			Tunc	unclassified T cell
	Myeloid	HSPC	hematopoietic stem and progenitor cell	Cd34,Hlf,Sox4		HSPC	hematopoietic stem and progenitor cell
		PMO	promonocyte	Klf4,Cst3			promonocyte
		MO	monocyte	Ly6c2			classical monocyte	Ly6c2,Ccr2,Itgam,Cd14
							nonclassical monocyte	Cx3cr1,Cd274
		DC	dendritic cell	Itgax,Siglech		pDC	plasmacytoid dendritic cell	Siglech,Bst2,Tcf4,Sirpa
						cDC1	conventional dendritic cell1 (cDC1)	Itgax,H2-Ab1,Irf8,Xcr1,Cd8a,Itgae
						cDC2	conventional dendritic cell2 (cDC2)	Itgax,H2-Ab1,Irf8,Itgam
						mDC	migratory dendritic cell	Tmem123,Tspan3,Ccr7
		GRP	granulocytopoeitic progenitor	Mpo,Prtn3,Elane			granulocytopoeitic progenitor
		PGR	progranulocyte	Cebpe			progranulocyte
		GR	granulocyte	S100a8,Csf3r			granulocyte				neutrophil
		Ba	basophil	Mcpt8,Prss34,Fcer1a			basophil
		MP	macrophage	Adgre1		MP	macrophage	Adgre1
		AMP	alveolar macrophage	Marco,Adgre1		AMP	alveolar macrophage	Marco
		LC	langerhans cell	Cd207		LC	langerhans cell	Cd207
non- Immune	Stromal	EC	endothelial cell	Pecam1,Cdh5			endothelial cell (Vcam1-high)	Vcam1
							endothelial cell (capillary)
							endothelial cell (lung)
							endothelial cell (vascular)
							endothelial cell (adipose-like)	Fabp4
		LEC	lymphatic endothelial cell	Mmrn1,Prox1			lymphatic endothelial cell	Mmrn1,Prox1
		SMC	smooth muscle cell	Acta2			smooth muscle cell
		PRC	pericyte	Cspg4			pericyte
		Meso	mesothelial cell	Msln,Lrrn4,Upk3b			mesothelial cell
		FIB	fibroblast	Col1a1,Dcn			fibroblast (skin-dermis)
							fibroblast (ubiquitous)
							fibroblast (dermal sheath)
							fibroblast (large-instestine)
		MSC	mesenchymal cell	Pdgfra			mesenchymal cell (lung)
							mesenchymal cell (dermal papilla)
	Epithelial	CLNC	colonocyte	Cyp2c55,Car1,Ethe1,Selenbp1		CLNC	colonocyte
		ETC	enterocyte	Apoa1,Alpi		ETC	enterocyte
		EEC	enteroendocrine cell	Chga,Chgb,Tac1,Tph1		EEC	enteroendocrine cell
		tuft	tuft cell	Dclk1,Avil		tuft	tuft cell
		goblet	goblet cell	Muc2,Tff3,Agr2		goblet	goblet cell
		ISC	intestinal stem cell	Ascl2,Lgr5		ISC	intestinal stem cell	Ascl2
						ISCp	intestinal stem cell (proliferating)	Lgr5,Mki67			transit-amplifying cell?
		KCB	keratinocyte (stratum basal)	Krt5,Krt14		KCB	keratinocyte (stratum basal)
						KCBp	keratinocyte (stratum basal proliferating)
		KCS	keratinocyte (stratum spinosum)	Krt1,Krt10		KCS	keratinocyte (stratum spinosum)
		KCG	keratinocyte (stratum granulosum)	Cldn4,Inv		KCG	keratinocyte (stratum granulosum)
		HFC	hair follicle cell	Lrig1,Plet1,Sox9			hair follicle cell	Krt79
							hair follicle cell (bulge)	Cd34,Gli,Lgr5
							hair follicle cell (quiescent)	Fgf18,Bmp6
		SBC	sebocyte	Mgst1		SBC	sebocyte
		AT1	pneumocyte	Hopx,Clic5		AT1	type-1 pneumocyte				in endo_stromal sub-umap
		AT2		Sftpb,Sftpc		AT2	type-2 pneumocyte				including ciliated (Foxj1), goblet (Scgb1a1)
	Neural	MLNC	melanocyte	Dct,Pmel,Mlana		MLNC	melanocyte
		PGC	peripheral glial cell	S100b		PGC	peripheral glial cell				including schwann (skin), enteric glial cell (intestine)

### Sheet: Cell_type_lvl1
lv1_annotation	lv1_cluster	markerGenes
Int-epi	23,33,42,51,53,55	Car1,Ethe1,Selenbp1,Muc2,Tff3,Agr2
B	0,4,12,13,17,20,21	Cd19, Jchain
T	7,10,11,15,18,39	Cd4, Cd8a, Cd3, Trdc, Ncr1
Myeloid	1,2,3,6,8,9,16,26,36,	Ly6c2,Adgre1,Cst3
Fibroblasts	5,24	Col1a1
Dermal papilla	22	Lef1
Endothelial	28,29,30,43	Cdh5,Pecam1
Lymphatic endothelial cell	38	Pecam1, Mmrn1
Spinosum KC	14,25	Krt1,Krt10
Proliferating KC	27	Mki67,Krt10,Krt5
Basal KC	19,32,50	Krt5,Krt14
Granulosum KC	35,	Cldn4
Hair follicle cell	31,45,48	Lrig1,Plet1,Sox9
Tuft cell	56	Dclk1,Avil
Enteroendocrine cell	41	Chga,Chgb,Tac1,Tph1
Mesothelial cell	28	Msln,Lrrn4,Upk3b
Sebocyte	40	Mgst1
Melanocyte	46	Mlana, Pmel
Langerhans cell	49	Cd207
Pneumocyte	44	Hopx,Clic5,Sftpb,Sftpc

### Sheet: Cell_type_lvl2
order	lv1_annotation	clusterID_lv2	lv2_annotation	Cell ontology	markerGenes	note	tissue enrichment
	B	0	Plasma Cell		Sdc1
		1	Proliferative B cell		Mki67
		2	Pre-B cell		Vpreb1
		3	Age-Associated B cell		Itgax, Tbx21
		4	Marginal B cell		Cr2++
		5	Naive B cell		Fcer2a
		6	Memory B cell		Zbtb32+	Fcer2a-, Itgax-,Tbx21-, Cr2-,
		7	Naive B cell		Fcer2a
		8	Naive B cell		Fcer2a
		9	Immature B cell		Il7r	Fcer2a-
		10	Naive B cell		Fcer2a
	T	0	Proliferative Tcell		Mki67
		1	Cd4-effector Tcell		Cd4,Cd44
		2	Cd4-naive Tcell		Cd4,Sell,Ccr7
		3	Cd8-naive Tcell		Cd8a,Sell,Ccr7
		4	Resident Cd8-effector Tcell		Cd8a,Cd44	Distinct population Trdc+ Ncr1+
		5	Cd4-naive Tcell		Cd4,Sell,Ccr7
		6	Cd8-effector Tcell		Cd8a,Cd44
		7	ILCs		Gata3,
		8	Natural Killer		Ncr1,Gzma
		9	Th17-effector Tcell		Rorc,Ccr6
		10	Epidermal T cell		Trdc
	Myeloid	0	Myeloid progenitor		Cd34,Hlf,Sox4
		1	Pro-monocyte		Klf4
		2	Neutrophil Progenitor		Cebpe
		3	Neutrophil		S100a8,Csf3r
		4	Basophil		Mcpt8,Prss34,Fcer1a
		5	Macrophage		Cd86,Itgax
		6	Cd14 Monocyte		Cd14
		7	TR-Macrophage		Mrc1,Cd163
		8	TR-Macrophage		Mrc1,Cd163
		9	Macrophage		Cd86,Itgax
		10	Dendritic cell		Siglech,Bst2,Tcf4,Sirpa
		11	TR-Macrophage		Mrc1,Cd163
		12	poor quality
		13	Cd16 Monocyte		Fcgr4
		14	poor quality
		15	Alveolar Macrophage		Macro
		16	Neutrophil		S100a8,Csf3r
		17	poor quality
	Epithelial-intestine	0	intestinal stem cell		Ascl2,Lgr5
		1	Enterocyte		Apoa1,Alpi;Cyp2c55,Car1,Ethe1,Selenbp1
		2	Enterocyte		Apoa1','Alpi'
		3	Colonocyte		Car1
		4	Enterocyte		Apoa1','Alpi'
		5	Goblet cell		Muc2,Tff3,Agr2
	HF (main clusters)	31	HF Bulge cell		Gli1,Lgr5
		45	HF Cell		Lrig1, Sox9, Krt79
		48	HF Quiescent cell		Fgf18,Bmp6
	Enteroendocrine cell	0	Secreting -Lung		SDc1, muc1
		1	Secreting -Lung		SDc1, muc1
		2	Enteroendocrine cell		Chga, Chub
	Melanocyte	0	Glial Cell		Sox10
		1	Schwann Cell		Mbp, Mpz
		2	Melanocyte		Mlana, Pmel

### Sheet: Annotation_lv1
lv1_annotation	lv1_cluster	n	markerGenes	markerGenes_ref	lv1_annotation_full	note	tissue enrichment
Epithelial	0,3,4,11	68838	Epcam	Epcam*	epithelial cell
B	1,13	30463	Ptprc,Cd19	Ptprc*,Cd19*	B cell
T	2	20238	Ptprc,Cd3e,Cd4,Cd8a	Ptprc*,Cd3e,Cd4,Cd8a	T cell
Myeloid	5,10,15	19799	Ptprc,Ly6c2	Ptprc,Ly6c2	myeloid cell
Stromal	6,8	18290	Col1a1	Col1a1	stromal cell
Endothelial	7,9	16392	Cdh5	Cdh5	endothelial cell
AMP	12	2460	Ptprc,Marco,Adgre1	Ptprc,Marco,Adgre1	alveolar macrophage
Mesothelial	14	1584	Msln,Lrrn4,Upk3b	Msln,Lrrn4,Upk3b	mesothelial cell
LEC	16	991	Prox1,Mmrn1	Prox1,Mmrn1	lymphatic endothelial cell
PGC	17	951	S100b	S100b	peripheral glial cell	including schwann (skin), enteric glial cell (intestine)
DETC	18	631	Ptprc,Cd3e,Trdc	Ptprc,Cd3e,Trdc	dendritic epidermal T cell
LC	19	550	Cd207	Cd207	langerhans cell
Tuft	20	522	Avil,Dclk1	Avil,Dclk1	tuft cell
Excluded		109
				*: Common Knowledge
				YM: Yasu Motomura
				MA: Masato Asaoka
				TM: Takuma Misawa
				UT: Umi Tahara
				TH: Tsung-Han Hsieh
lv1_annotation_raw	lv1_cluster	n
Epithelial	0	35166
B	1	28272
T	2	20240
Epithelial	3	15450
Epithelial	4	15401
Myeloid	5	14654
Stromal	6	10347
Endothelial	7	9867
Stromal	8	7961
Endothelial	9	6530
Myeloid	10	3855
Epithelial	11	2879
AMP	12	2460
B	13	2191
Mesothelial	14	1591
Myeloid	15	1293
LEC	16	995
PGC	17	954
DETC	18	631
LC	19	559
Tuft	20	522

### Sheet: Annotation_lv2
order	clusterID_lv1	lv1_annotation	clusterID_lv2	nCells	lv2_annotation	markerGenes	note	tissue enrichment
	1,13	B	res 0.3 (8 clstr)			Cd80,Fcer2a,Vpreb3,Jchain
			1,2	5993	B1	Cd80,Spn,Cd5
			0,6,7	19662	B2	Fcer2a,Cd19,Cd79a
			3,4	3765	B cell progenitor	Vpreb3
			5	1043	plasma cell	Jchain,Prdm1,Sdc1,Irf4	umap looks two clusters apart, only one Jchain+
	2	T	Res 1.0 (19 clstr)			Cd4,Cd8a,Sell,Cd44,Foxp3,Ncr1,Tbx21,Gata3,Rorc
			0,14	3182	NK cell	Ncr1,Gzma
			1	2738	CD4 Naive	Cd4,Sell,Ccr7
			5	1400	CD4 conventional	Cd4,Cd44	Sell(-), effector CD4
			6	1207	Treg	Foxp3	Cd4+
			9	845	Th1/ILC1	Tbx21
			7	1200	Th2/ILC2	Gata3	ILC2 is Cd3e-, ~972 cells, Th2 = 237 cells
			12	502	Th17/ILC3	Rorc,Ccr6
			2	2205	CD8 Naive	Cd8a,Sell,Ccr7
			4,11	2374	CD8 effector	Cd44	SLEC (4, 1842), MPEC (11, 532)
			3,8,10	3507	CD8 memory	Cd44	Tcm (3, 2004, Sell+), Tem(10, 561, Sell-), Trm(8, 942, Sell-Itgae+)
			13	404	CD8 proliferating	Mki67,Stmn1,Top2a,Birc5,Pclaf
			15,16,17,18	674	unknown_lowQ_doublets		16 = doublets
					gdT,MAIT
	5,10,15	Myeloid	Res 0.7 (17 clustr)
			11	360	HSC	Cd34,Hlf,Sox4
			9	852	Granulocytopoeitic progenitor	Mpo,Prtn3,Elane
			5	1390	Progranulocyte	Cebpe
			1	2482	Granulocyte	S100a8,Csf3r
			8	896	Promonocyte	Klf4,Cst3	or CMP common myeloid progenitor
			0	3724	Monocyte_classical	Ly6c2,Ccr2,Itgam,Cd14,	inflammatory monocyte
			3	1810	Monocyte_nonclassical	Cx3cr1,Cd274	resident monocyte
			2	2075	Macrophage	Adgre1
			13	287	macrophage_Vcam1	Vcam1,Slc40a1	tDC? (Tcf4, connecting pDC to cDC) AXL+ ASDC (Human)
			15	261	macrophage_Thbs1	Thbs1,Sparc	.Myeloid-derived suppressor cell (MDSC?Ly6c1)
			6	1282	pDC	Siglech,Bst2,Tcf4,Sirpa	Plasmacytoid
			4,7,10	3554	cDC	Itgax,H2-Ab1,Irf8,Xcr1	7=cDC1 (Xcr1,Cd8a,Itgae), 4,10 = cDC2 (Itgam)
			16	259	mDC	Tmem123,Tspan3,Ccr7	Amit NASH paper
			14	266	Basophil	Mcpt8,Prss34,Fcer1a
			12	355	low quality (pct_mt high)
			not clustered		mast, erythrocyte, platelet
	3	Epithelial-intestine	Res 1.0 (18 clustr)
			0,1,2,3,4,6	9058	enterocyte	Apoa1,Alpi;Cyp2c55,Car1,Ethe1,Selenbp1	SI (0,1,2,3,4), LI (6)
			7,9	1698	goblet	Muc2,Tff3,Agr2	SI (9), LI (7)
			15	224	enteroendocrine	Chga,Chgb,Tac1,Tph1
			8	854	ISC_Mki67	Lgr5,Mki67	including transit amplifying
			11	508	ISC_Ascl2	Ascl2
			5,10,12,13,14,16,17	3051	low quality (pct_mt high)
			not clustered		paneath	Lyz1,Defa24,Ang4
	0,4,11	Epithelial-others	Res 0.3 (13 clustr)
			0,2	18770	Keratinocyte (SB)	Krt5,Krt14
			7	2206	Keratinocyte (SB) - proliferating	Mki67
			1,6	12324	Keratinocyte (SP)	Krt1,Krt10
			5	5008	Keratinocyte (SG)	Cldn4,Inv
			3	5893	HF1 (bulge)	Cd34,Gli,Lgr5 (Lrig1,Plet1,Sox9)
			10	421	HF1 (quiescent)	Fgf18,Bmp6
			4	5416	HF2	Krt79 (Lrig1,Plet1,Sox9)
			12	209	melanocyte
			9	1126	sebocyte	Mgst1
			11	364	pneumocyte	Sftpb,Foxj1,Sftpc,Scgb1a1	T1, T2(Sftpc), ciliated (Foxj1), goblet (Scgb1a1). T1 Epcam-Cdh1+
			8	1679	unknown (pct_mt low)
	7,9;6,8	Endothelial-Stromal
					adipocyte	Fabp4,Adipoq
					myofibroblast
					lipofibroblast
	12	AMP				Ptprc,Marco,Adgre1
	14	Mesothelial				Msln,Lrrn4,Upk3b
	16	LEC				Prox1,Mmrn1
	17	PGC				S100b	including schwann (skin), enteric glial cell (intestine)
	18	DETC				Ptprc,Cd3e,Trdc
	19	LC				Cd207
	20	Tuft			tuft	Avil,Dclk1
		Excluded

### Sheet: More_celltype_markers
Cell		CST / Labome / R&DSystem / MACS	Takuma (mesentery)	Other refs:
Monoblast/monocytopoeisis	Klf4,Irf8,Ccr2,Cx3cr1,Lyz2,Cst3,Klf4
Macrophage	Adgre1
M1 macrophage	Cd86,Cd80		IL-6+IL-1b+CCR2+	S100a9,S100a8,S100a6,Lyz2 (Marina)
M2 macrophage	Cd163,Mrc1		CD206+CD163+IL-10+Clec10a+KLF4+Folr2+Lyve1+	Cd163,Marco,Mrc1,Cd5l,Vsig4 (Marina)
Alveolar macrophage	Adgre1,Siglecf
Interstitial macrophage (lung)	Adgre1,Cd163,C1qb,Siglecf (-)
langerhan cell	Cd207
monocyte	Cd14,Itgam,Ly6c2,Ccr2,Csf1r	Itgam,Csf1r,Ccr2,Ly6c2	Itgam,Ly6c2,Ly6g,Chil3,H2-Ab1(-)
dendritic	Itgax,H2-Ab1,Irf8,Xcr1	Itgax,H2-Ab1,Xcr1	H2-Ab1, Itgax, Irf8, Xcr1
cDC1	Itgae, Naaa, Xcr1 and Clelc9a (Amit paper)		Cd8a+IRF4+
cDC2	Sirpa and Cd209 (Amit paper)		Itgae+CD24a+IRF8+XCR1+CLEC9a+
pDC				Lin-CD11c+B220/CD45R+BST-2/CD317+Ly-6C+CD11b- cells that also express Siglec-H and SIRP alpha/CD172a
mDC (migratory)	Ccr7, Tmem123, Tspan3, Cd40, Cd83 and Cd86 (Amit paper)
gdT	Trgv2 (Trac-Trbc1-Trbc1-)
granulocyte progenitor	Elane,Cebpe
neutrophil	S100a8,Csf3r
basophil	Mcpt8,Prss34,Fcer1a
mast				their high level expression of CD117/c-kit with variable side scatter, along with expression of IL-3 R alpha/CD123 and Fc epsilon RI. Additionally, mast cells express ENPP-3/CD203c, and CD200 R3 in mice, as well as, the transcription factor, MITF, and they lack expression of MHC class II
pan-epithelial	Epcam, Cdh1
melanocyte	Sox10,Dct,Pmel,Mlana,Tyr,Tyrp1,Npy,Pax3,Atp6v1g1,Rps3,Tpt1
smooth muscle cell	Atca2
ciliated cell	Foxj1
goblet cell	Scgb1a1
club cell	Scgb3a2
type II pneumocyte	Sftpb,Sftpc,Hopx(-)
type I pneumocyte	Sftpb,Hopx,Clic5,Pdpn,Aqp5
Pericyte	Cspg4
			Lpl, Lep, Lipe, Pnpla2, Fabp4, Adipoq, Plin2, Cebpa
Apipocyte			Ly6a, Lpl,Lipe, Pnpla2, Fabp4, Plin2, Cebpa
(Kasper lab skin paper)
Schwann cells	Cnp,Mbp,Mpz
fibroblast (4 subpopulations)	Col1a1,Sparc,Dcn,Lum,Cxcl12,Gpx3,Mfap5,Plac8
Endothelial cells (2 pops)	Pecam1,Aqp1,Fabp4,Rgcc,Sparcl1
Vascular smooth muscle	Sparcl1,Acta2,Myl9,Tpm2
Lymph vessel cells	Fxyd6,Fgl2,Lyve1,Prox1
skeletal muscle	Des,Acta1,Cxcl1,Meg3
(Lyko human skin aging paper)
Vascular EC	Sele,Cldn5,Vwf,Cdh5
Lymphatic EC	Cldn5,Lyve1,Prox1
Fibroblast	Lum,Dcn,Vim,Pdgfra,Col1a2
(Aviv SI epithelium paper)	Mep1a,Fgf15,Clec2h,Lct,Cbr1,Ephx2,Tff3,Manf,Ccl9,Lrmp,Dclk1,Cd24a,Lyz1,Mptx2,Defa-rs1,Chgb,Cpe,Gfra3
stem	Lgr5,Ascl2,Slc12a2,Axin2,Olfm4,Gkn3
Cell-cycle	Mki67,Cdk4,Mcm5,Mcm6,Pcna
Enterocyte	Alpi,Apoa1,Apoa4,Fabp1
Distal E		Mep1a,Fgf15,Clec2h
Proximal E		Lct,Cbr1,Ephx2
Goblet	Muc2,Clca3,Tff3,Agr2	Tff3,Manf,Ccl9
Paneth	Lyz1,Defa17,Defa22,Defa24,Ang4	Lyz1,Mptx2,Defa-rs1
EEC	Chga,Chgb,Tac1,Tph1,Neurog3	Chgb,Cpe,Gfra3
Tuft	Dclk1,Trpm5,Gfi1b,Il25	Lrmp,Dclk1,Cd24a
(TMS DEG)
Brush cell of epithelium proper of large intestine	Dclk1,Ly6g6f,Avil,Trpm5,Eppk1,Fyb,Matk,Krt18,Atp2a3
enterocyte of epithelium of large intestine	Cyp2c55,Phgr1,Lgals4,Guca2a,Car1,Ethe1,Selenbp1,Lgals3,Nudt4,Krt20
enteroendocrine cell	Chga,Pcsk1n,Neurod1
intestinal crypt stem cell	Gpx2,Ppp1r1b,Cldn7,Kcne3,Tm4sf20,Pigr,Car2,Krt8,Krt19,Epcam
secretory cell	Slc12a8,Hepacam2,Atp6ap2,Txndc5,Creb3l4,St3gal6,Herpud1,Qsox1,Em2,Atp2c2
large intestine goblet cell	Spink4,Agr2,Ramp1,Tpsg1,Spdef,Gm1123,Qsox1,Atp2c2,Klk1,Nupr1
(Umi slide, hair follicle, pilosebaceous)
Sebaceous gland	Prdm1
Junctional zone	Lrig1,Plet1
Isthmus	Lgr6,Gli1
bulge	Cd34
Hair germ	Lgr5,Krt15,Sox9
Dermal papilla	Gli1
Peter_Adams_talk_melanocyte
Melanoblasts	Dct, Pmel, Ptgds, Sox10
Glial cells	Pou3f1, Gap43, Gfra3, Sox10
Fibroblast/osteoblast	Dcn, Lum, Col1a1
lipofibroblast	Plin2,Lpl	Single-Cell Deconvolution of Fibroblast Heterogeneity in Mouse Pulmonary Fibrosis
myofibroblast
Azimuth (human PBMC)
B intermediate	Intermediate B cell	mature B cell	MS4A1, TNFRSF13B, IGHM, IGHD, AIM2, CD79A, LINC01857, RALGPS2, BANK1, CD79B
B memory	Memory B cell	memory B cell	MS4A1, COCH, AIM2, BANK1, SSPN, CD79A, TEX9, RALGPS2, TNFRSF13C, LINC01781
B naive	Naive B cell	naive B cell	IGHM, IGHD, CD79A, IL4R, MS4A1, CXCR4, BTG1, TCL1A, CD79B, YBX3
Plasmablast	Plasmablast	plasmablast	IGHA2, MZB1, TNFRSF17, DERL3, TXNDC5, TNFRSF13B, POU2AF1, CPNE5, HRASLS2, NT5DC2
CD4 CTL	CD4+ Cytotoxic T	CD4-positive, alpha-beta cytotoxic T cell	GZMH, CD4, FGFBP2, ITGB1, GZMA, CST7, GNLY, B2M, IL32, NKG7
CD4 Naive	CD4+ Naive T	naive thymus-derived CD4-positive, alpha-beta T cell	TCF7, CD4, CCR7, IL7R, FHIT, LEF1, MAL, NOSIP, LDHB, PIK3IP1
CD4 Proliferating	CD4+ Proliferating T	activated CD4-positive, alpha-beta T cell	MKI67, TOP2A, PCLAF, CENPF, TYMS, NUSAP1, ASPM, PTTG1, TPX2, RRM2
CD4 TCM	CD4+ Central Memory T	CD4-positive, alpha-beta memory T cell	IL7R, TMSB10, CD4, ITGB1, LTB, TRAC, AQP3, LDHB, IL32, MAL
CD4 TEM	CD4+ Effector Memory T	effector CD4-positive, alpha-beta T cell	IL7R, CCL5, FYB1, GZMK, IL32, GZMA, KLRB1, TRAC, LTB, AQP3
Treg	Regulatory T	regulatory T cell	RTKN2, FOXP3, AC133644.2, CD4, IL2RA, TIGIT, CTLA4, FCRL3, LAIR2, IKZF2
CD8 Naive	CD8+ Naive T	naive thymus-derived CD8-positive, alpha-beta T cell	CD8B, S100B, CCR7, RGS10, NOSIP, LINC02446, LEF1, CRTAM, CD8A, OXNAD1
CD8 Proliferating	CD8+ Proliferating T	activated CD8-positive, alpha-beta T cell	MKI67, CD8B, TYMS, TRAC, PCLAF, CD3D, CLSPN, CD3G, TK1, RRM2
CD8 TCM	CD8+ Central Memory T	CD8-positive, alpha-beta memory T cell	CD8B, ANXA1, CD8A, KRT1, LINC02446, YBX3, IL7R, TRAC, NELL2, LDHB
CD8 TEM	CD8+ Effector Memory T	effector CD8-positive, alpha-beta T cell	CCL5, GZMH, CD8A, TRAC, KLRD1, NKG7, GZMK, CST7, CD8B, TRGC2
NK	CD56-dim Natural Killer	CD16-positive, CD56-dim natural killer cell, human	GNLY, TYROBP, NKG7, FCER1G, GZMB, TRDC, PRF1, FGFBP2, SPON2, KLRF1
NK Proliferating	Proliferating Natural Killer	natural killer cell	MKI67, KLRF1, TYMS, TRDC, TOP2A, FCER1G, PCLAF, CD247, CLSPN, ASPM
NK_CD56bright	CD56-bright Natural Killer	CD16-negative, CD56-bright natural killer cell, human	XCL2, FCER1G, SPINK2, TRDC, KLRC1, XCL1, SPTSSB, PPP1R9A, NCAM1, TNFRSF11A
ILC	Innate Lymphoid Cell	innate lymphoid cell	KIT, TRDC, TTLL10, LINC01229, SOX4, KLRB1, TNFRSF18, TNFRSF4, IL1R1, HPGDS
dnT	Double-negative T	CD4-negative, CD8-negative, alpha-beta intraepithelial T cell	PTPN3, MIR4422HG, NUCB2, CAV1, DTHD1, GZMA, MYB, FXYD2, GZMK, AC004585.1
gdT	gamma-delta T	gamma-delta T cell	TRDC, TRGC1, TRGC2, KLRC1, NKG7, TRDV2, CD7, TRGV9, KLRD1, KLRG1
MAIT	Mucosal associated invariant T	mucosal invariant T cell	KLRB1, NKG7, GZMK, IL7R, SLC4A10, GZMA, CXCR6, PRSS35, RBM24, NCR3
ASDC	AXL+ Dendritic Cell	dendritic cell	PPP1R14A, LILRA4, AXL, IL3RA, SCT, SCN9A, LGMN, DNASE1L3, CLEC4C, GAS6
cDC1	Conventional Dendritic Cell 1	CD141-positive myeloid dendritic cell	CLEC9A, DNASE1L3, C1orf54, IDO1, CLNK, CADM1, FLT3, ENPP1, XCR1, NDRG2
cDC2	Conventional Dendritic Cell 2	CD1c-positive myeloid dendritic cell	FCER1A, HLA-DQA1, CLEC10A, CD1C, ENHO, PLD4, GSN, SLC38A1, NDRG2, AFF3
pDC	Plasmacytoid Dendritic Cell	plasmacytoid dendritic cell	ITM2C, PLD4, SERPINF1, LILRA4, IL3RA, TPM2, MZB1, SPIB, IRF4, SMPD3
CD14 Mono	CD14+ Monocyte	CD14-positive, CD16-negative classical monocyte	S100A9, CTSS, S100A8, LYZ, VCAN, S100A12, IL1B, CD14, G0S2, FCN1
CD16 Mono	CD16+ Monocyte	CD14-low, CD16-positive monocyte	CDKN1C, FCGR3A, PTPRC, LST1, IER5, MS4A7, RHOC, IFITM3, AIF1, HES4
Eryth	Erythroid cell	erythroid lineage cell	HBD, HBM, AHSP, ALAS2, CA1, SLC4A1, IFIT1B, TRIM58, SELENBP1, TMCC2
HSPC	Hematopoietic stem and progenitor cell	hematopoietic precursor cell	SPINK2, PRSS57, CYTL1, EGFL7, GATA2, CD34, SMIM24, AVP, MYB, LAPTM4B
Platelet	Platelet	platelet	PPBP, PF4, NRGN, GNG11, CAVIN2, TUBB1, CLU, HIST1H2AC, RGS18, GP9
iPS	POU5F1, POU5F1B, c-myc, EPCAM, DNMT3B
NSC	NEU1,NES,NEUROD1,PAX6
Neuron	TUBB2B, KIF3A, MAP1B,NSG2
Skin inflammation iScience paper
Keratinocyte	Krt15, Col17a1, Krt2, Krt5, Krt17
fibroblast	Col1a2, Col1a1, Col3a1, Col6a1, Col6a2, Col6a3
endothelial	Selp, Sele, Cdh5, Cd34, Cd93
Dividing/proliferating	Pclaf, Top2a, Mrc1, Mki67, Birc5, histone gene
CD45+ group1	Gm42418, Gm26917, ribosomal RNA contamination
CD45+ group2	Neb, Ppp1r16b, Rora, Odc1, Uhrf2, Fnbp1
macrophage (Mac)	Adgre1, Itgam, Fcgr1, and Cd68	tissue-remodeling macrophage markers (similar to a class also referred to as M2 macrophages or alternatively activated macrophages) such as Cd163, Mrc1, Folr2, and intermediate levels of Arg1 and Chil3
monocyte/monocyte-derived macrophage	Adgre1, Fcgr1, Itgam, Lyz2, Ly6c2, Plac8, and Cd14
Human immune cell sorting (UTokyo, Table S8)
CD4 T cells CD4
Naïve CD4 T cells Naïve CD4	CD3+/CD4+CD8-/CCR7+CD45RA+
Memory CD4 T cells Mem CD4	CD3+/CD4+CD8-/non-naive CD4+/CD25-
T helper 1 cells Th1	CD3+/CD4+CD8-/non-naive CD4+/CD25-/CXCR5-CCR6-/CXCR3+CCR4-
T helper 2 cells Th2	CD3+/CD4+CD8-/non-naive CD4+/CD25-/CXCR5-CCR6-/CXCR3-CCR4+
T helper 17 cells Th17	CD3+/CD4+CD8-/non-naive CD4+/CD25-/CXCR5-CCR6+/CXCR3-
T follicular helper cells Tfh	CD3+/CD4+CD8-/non-naive CD4+/CD25-/CXCR5+
Fraction I naïve regulatory T cells Fr. I nTreg	CD3+/CD4+CD8-/CD25+CD45RA+
Fraction II effector regulatory T cells Fr. II eTreg	CD3+/CD4+CD8-/CD25++CD45RA-
Fraction III non-regulatory T cells Fr. III T	CD3+/CD4+CD8-/CD25+CD45RA-
CD8 T cells CD8
Naïve CD8 T cells Naïve CD8	CD3+CD19-/CD4-CD8+/CD45RA+CCR7+
Central Memory CD8 T cells CM CD8	CD3+CD19-/CD4-CD8+/CD45RA-CCR7+
Effector Memory CD8 T cells EM CD8	CD3+CD19-/CD4-CD8+/CD45RA-CCR7-
CD8+ T effector memory CD45RA+ cells TEMRA CD8	CD3+CD19-/CD4-CD8+/CD45RA+CCR7-
B cells B
Naïve B cells Naïve B	CD3-CD19+/IgD+CD27-
Unswitched memory B cells USM B	CD3-CD19+/IgD+CD27+
Switched memory B cells SM B	CD3-CD19+/IgD-CD27+/CD38-
Double Negative B cells DN B	CD3-CD19+/IgD-CD27-
Plasmablasts Plasmablast	CD3-CD19+/IgD-CD27++/CD38+
Natural Killer cells NK	CD3-CD19-/CD14-/CD56+
Monocytes Mono
CD16 positive monocytes CD16p Mono	CD3-CD19-/HLARDR+/CD56-/CD16+
Non-classical monocytes NC Mono	CD3-CD19-/HLARDR+/CD56-/CD14dimCD16+
Intermediate monocytes Int Mono	CD3-CD19-/HLARDR+/CD56-/CD14+CD16+
Classical monocytes CL Mono	CD3-CD19-/HLARDR+/CD56-/CD14+CD16-
Dendritic cells DC
Myeloid dendritic cells mDC	CD3-CD19-/HLARDR+/CD56-/CD14-CD16-/CD11c+CD123-
Plasmacytoid dendritic cells pDC	CD3-CD19-/HLARDR+/CD56-/CD14-CD16-/CD11c-CD123+
Neutrophils Neu	Immune-magnetically sorting with the "MACSxpress Neutrophil Isolation Kit, human"
Low-Density Granulocytes LDG	SSChigh/CD16+CD15+/CD14-
Marina
Hepatocytes	Cyochrome C genes (genes starting with Cyp)
Endothelial	Vwf, Stab2, Kdr
Hepatic stellate cells	Ank3, Nrxn3, Adamtsl2, Ecm1
Cholangiocytes	Pkhd1
Tcell/NKcells	Gzma, Klri1, Prf1
Kuppfer (M1)	S100a9,S100a8,S100a6,Lyz2
Kuppfer (M2)	Cd163,Marco,Mrc1,Cd5l,Vsig4
B cell lineage	Ebf1, Pax5
