## Supplemental Tables for "Epigenomic and transcriptomic germ-free ageing atlas reveals sterile inflammation as an intrinsic ageing feature": Supplementary table 6.csv

	consistency_direction	gene	ncount
1	Extrinsic_up	Mid1	17
2	Extrinsic_up	Eef2	16
3	Intrinsic_up	H2-K1	16
4	Extrinsic_up	Hspa8	15
5	Extrinsic_down	Gm42418	14
6	Extrinsic_down	Ndufa4	14
7	Extrinsic_down	Sh3bgrl3	14
8	Extrinsic_up	Jun	14
9	Extrinsic_up	Fos	13
10	Extrinsic_up	Junb	13
11	Extrinsic_up	Rpl17	13
12	Extrinsic_up	Ubc	13
13	Extrinsic_up	mt-Atp8	13
14	Extrinsic_up	mt-Co3	13
15	Sterile_up	Pnrc1	12
16	Extrinsic_down	Gm10076	11
17	Extrinsic_up	Actg1	11
18	Extrinsic_up	Dusp1	11
19	Extrinsic_up	Gapdh	11
20	Extrinsic_up	Hspa5	11
21	Extrinsic_up	Irf1	11
22	Extrinsic_up	Klf6	11
23	Extrinsic_up	Ppp1r15a	11
24	Extrinsic_up	Rpl13a	11
25	Intrinsic_up	H2-D1	11
26	Intrinsic_up	H2-Q7	11
27	Intrinsic_up	Ubc	11
28	Extrinsic_down	Atp5md	10
29	Extrinsic_down	Rpl41	10
30	Extrinsic_up	Zfp36	10
31	Intrinsic_up	Sqstm1	10
32	Sterile_down	H3f3b	10
33	Sterile_up	Hsp90aa1	10
34	Sterile_up	Malat1	10
35	Extrinsic_down	Atp5e	9
36	Extrinsic_down	Rpl35a	9
37	Extrinsic_down	Tmsb4x	9
38	Extrinsic_up	Ahnak	9
39	Extrinsic_up	B2m	9
40	Extrinsic_up	Btg2	9
41	Extrinsic_up	Egr1	9
42	Extrinsic_up	Ets2	9
43	Extrinsic_up	Gm8797	9
44	Extrinsic_up	Ier3	9
45	Extrinsic_up	Ly6e	9
46	Extrinsic_up	Pabpc1	9
47	Extrinsic_up	Sgk1	9
48	Extrinsic_up	mt-Co1	9
49	Extrinsic_up	mt-Nd4l	9
50	Intrinsic_up	Ifrd1	9
51	Sterile_down	Tppp3	9
52	Extrinsic_down	Cbx3	8
53	Extrinsic_down	Gm47283	8
54	Extrinsic_down	Ost4	8
55	Extrinsic_down	Rpl37a	8
56	Extrinsic_down	Rps27a	8
57	Extrinsic_down	Serf2	8
58	Extrinsic_down	Tmsb10	8
59	Extrinsic_up	AY036118	8
60	Extrinsic_up	Btg1	8
61	Extrinsic_up	Cebpb	8
62	Extrinsic_up	Emp1	8
63	Extrinsic_up	Fosb	8
64	Extrinsic_up	Gem	8
65	Extrinsic_up	H2-D1	8
66	Extrinsic_up	Lars2	8
67	Extrinsic_up	Malat1	8
68	Extrinsic_up	Mt1	8
69	Extrinsic_up	Nfkbia	8
70	Extrinsic_up	Socs3	8
71	Extrinsic_up	Tsc22d3	8
72	Extrinsic_up	Xist	8
73	Extrinsic_up	Zc3h12a	8
74	Extrinsic_up	Zfp36l2	8
75	Extrinsic_up	mt-Nd5	8
76	Intrinsic_down	Sparc	8
77	Intrinsic_down	Tmsb10	8
78	Intrinsic_up	Cd74	8
79	Intrinsic_up	Fosl1	8
80	Sterile_down	Rpl29	8
81	Sterile_down	mt-Atp8	8
82	Sterile_up	Bri3	8
83	Sterile_up	Hspa8	8
84	Extrinsic_down	Cox7c	7
85	Extrinsic_down	Fth1	7
86	Extrinsic_down	H3f3a	7
87	Extrinsic_down	Naca	7
88	Extrinsic_down	Rpl22l1	7
89	Extrinsic_down	Rpl36	7
90	Extrinsic_down	Rpl37	7
91	Extrinsic_down	Rpl9-ps6	7
92	Extrinsic_down	Rplp1	7
93	Extrinsic_down	Rps12	7
94	Extrinsic_down	Rps8	7
95	Extrinsic_down	Snrpg	7
96	Extrinsic_up	Anxa1	7
97	Extrinsic_up	Anxa2	7
98	Extrinsic_up	Calm2	7
99	Extrinsic_up	Cd74	7
100	Extrinsic_up	Clic4	7
101	Extrinsic_up	Fam129b	7
102	Extrinsic_up	Glul	7
103	Extrinsic_up	H2-K1	7
104	Extrinsic_up	H2-Q4	7
105	Extrinsic_up	H2-Q7	7
106	Extrinsic_up	Ier2	7
107	Extrinsic_up	Klf2	7
108	Extrinsic_up	Lmna	7
109	Extrinsic_up	Pim3	7
110	Extrinsic_up	Rps8	7
111	Extrinsic_up	Serinc3	7
112	Extrinsic_up	Thbs1	7
113	Extrinsic_up	Tmem123	7
114	Extrinsic_up	Tnfaip3	7
115	Extrinsic_up	Tpm4	7
116	Extrinsic_up	Tpt1	7
117	Extrinsic_up	mt-Atp6	7
118	Extrinsic_up	mt-Co2	7
119	Extrinsic_up	mt-Nd2	7
120	Intrinsic_up	AW112010	7
121	Intrinsic_up	Gm42418	7
122	Intrinsic_up	H2-Q6	7
123	Intrinsic_up	Ly6a	7
124	Intrinsic_up	Ndrg1	7
125	Intrinsic_up	Pim1	7
126	Sterile_down	H1f0	7
127	Sterile_down	H3f3a	7
128	Sterile_down	Rbm3	7
129	Sterile_down	Rpl37	7
130	Sterile_down	Tmsb10	7
131	Sterile_down	Tmsb4x	7
132	Sterile_down	mt-Nd1	7
133	Sterile_up	Atf3	7
134	Sterile_up	Cebpb	7
135	Sterile_up	Dnaja1	7
136	Sterile_up	Klf6	7
137	Extrinsic_down	1810058I24Rik	6
138	Extrinsic_down	D8Ertd738e	6
139	Extrinsic_down	F630028O10Rik	6
140	Extrinsic_down	Fau	6
141	Extrinsic_down	Ndufb1-ps	6
142	Extrinsic_down	Rbm3	6
143	Extrinsic_down	Rpl15	6
144	Extrinsic_down	Rpl18	6
145	Extrinsic_down	Rpl21	6
146	Extrinsic_down	Rpl30	6
147	Extrinsic_down	Rpl39	6
148	Extrinsic_down	Rplp0	6
149	Extrinsic_down	Rps28	6
150	Extrinsic_down	Rps7	6
151	Extrinsic_down	Sem1	6
152	Extrinsic_up	Aldoa	6
153	Extrinsic_up	BC005537	6
154	Extrinsic_up	Cdkn1a	6
155	Extrinsic_up	Cnbp	6
156	Extrinsic_up	Cxcl16	6
157	Extrinsic_up	Ddit4	6
158	Extrinsic_up	Dnajb1	6
159	Extrinsic_up	Dusp2	6
160	Extrinsic_up	Eef1a1	6
161	Extrinsic_up	Ehd1	6
162	Extrinsic_up	Eif3f	6
163	Extrinsic_up	Ezr	6
164	Extrinsic_up	Fkbp5	6
165	Extrinsic_up	Gadd45b	6
166	Extrinsic_up	Gsn	6
167	Extrinsic_up	Hsp90ab1	6
168	Extrinsic_up	Id2	6
169	Extrinsic_up	Ier5	6
170	Extrinsic_up	Jund	6
171	Extrinsic_up	Klf4	6
172	Extrinsic_up	Mt2	6
173	Extrinsic_up	Nfkbiz	6
174	Extrinsic_up	Ptpn22	6
175	Extrinsic_up	Rhob	6
176	Extrinsic_up	Rpl10-ps3	6
177	Extrinsic_up	Rpl14	6
178	Extrinsic_up	Rpl21	6
179	Extrinsic_up	Rps14	6
180	Extrinsic_up	Timp3	6
181	Extrinsic_up	Txnip	6
182	Extrinsic_up	Vps37b	6
183	Extrinsic_up	Zfp36l1	6
184	Extrinsic_up	mt-Cytb	6
185	Intrinsic_down	Col1a1	6
186	Intrinsic_down	Col3a1	6
187	Intrinsic_down	Rplp0	6
188	Intrinsic_up	Atf4	6
189	Intrinsic_up	Cdkn1a	6
190	Intrinsic_up	H2-Aa	6
191	Intrinsic_up	H2-Q4	6
192	Intrinsic_up	Hmox1	6
193	Intrinsic_up	Junb	6
194	Intrinsic_up	Nr4a1	6
195	Intrinsic_up	Pnrc1	6
196	Intrinsic_up	Rpl21	6
197	Sterile_down	Cst3	6
198	Sterile_down	Gadd45g	6
199	Sterile_down	Gapdh	6
200	Sterile_down	Gm42418	6
201	Sterile_down	Naca	6
202	Sterile_down	Ppia	6
203	Sterile_down	Ptma	6
204	Sterile_down	Rpl18a	6
205	Sterile_down	Sec61g	6
206	Sterile_down	Serf2	6
207	Sterile_down	Socs3	6
208	Sterile_down	Uba52	6
209	Sterile_down	Ucp2	6
210	Sterile_up	Btg1	6
211	Sterile_up	Fosb	6
212	Sterile_up	Gnl3	6
213	Sterile_up	Gstp1	6
214	Sterile_up	Hsp90ab1	6
215	Sterile_up	Lars2	6
216	Sterile_up	Pkn2	6
217	Sterile_up	Sat1	6
218	Sterile_up	Sh3bgrl3	6
219	Sterile_up	Slc38a2	6
220	Sterile_up	Srsf2	6
221	Sterile_up	Xist	6
222	Sterile_up	Ybx1	6
223	Extrinsic_down	Arf5	5
224	Extrinsic_down	Atp5g2	5
225	Extrinsic_down	Atp5l	5
226	Extrinsic_down	Cox6b1	5
227	Extrinsic_down	Dtx1	5
228	Extrinsic_down	Eef1a1	5
229	Extrinsic_down	Gm26917	5
230	Extrinsic_down	Gnas	5
231	Extrinsic_down	Igfbp7	5
232	Extrinsic_down	Lars2	5
233	Extrinsic_down	Ldha	5
234	Extrinsic_down	Ndufa3	5
235	Extrinsic_down	Pdap1	5
236	Extrinsic_down	Rflnb	5
237	Extrinsic_down	Rpl10-ps3	5
238	Extrinsic_down	Rpl13	5
239	Extrinsic_down	Rpl19	5
240	Extrinsic_down	Rpl23	5
241	Extrinsic_down	Rpl28	5
242	Extrinsic_down	Rpl35	5
243	Extrinsic_down	Rpl6	5
244	Extrinsic_down	Rps13	5
245	Extrinsic_down	Rps15a	5
246	Extrinsic_down	Rps20	5
247	Extrinsic_down	Rps24	5
248	Extrinsic_down	Rps26	5
249	Extrinsic_down	Rps6	5
250	Extrinsic_down	Rpsa	5
251	Extrinsic_down	Sdhb	5
252	Extrinsic_down	Sec61b	5
253	Extrinsic_down	Smap1	5
254	Extrinsic_down	Sub1	5
255	Extrinsic_down	Tomm7	5
256	Extrinsic_down	Uba52	5
257	Extrinsic_down	mt-Nd2	5
258	Extrinsic_down	mt-Nd4	5
259	Extrinsic_up	AC149090.1	5
260	Extrinsic_up	Actb	5
261	Extrinsic_up	Adrb2	5
262	Extrinsic_up	Bcl3	5
263	Extrinsic_up	Bhlhe40	5
264	Extrinsic_up	Camk2d	5
265	Extrinsic_up	Casp4	5
266	Extrinsic_up	Cd9	5
267	Extrinsic_up	Cebpd	5
268	Extrinsic_up	Chp1	5
269	Extrinsic_up	Csrnp1	5
270	Extrinsic_up	Dnajb9	5
271	Extrinsic_up	Esyt2	5
272	Extrinsic_up	Gadd45g	5
273	Extrinsic_up	Gpx1	5
274	Extrinsic_up	Gstm1	5
275	Extrinsic_up	H2-Q6	5
276	Extrinsic_up	Hmgcs1	5
277	Extrinsic_up	Hsp90aa1	5
278	Extrinsic_up	Ifi203	5
279	Extrinsic_up	Ifi211	5
280	Extrinsic_up	Itm2b	5
281	Extrinsic_up	Litaf	5
282	Extrinsic_up	Mxd1	5
283	Extrinsic_up	Neat1	5
284	Extrinsic_up	Nr4a1	5
285	Extrinsic_up	Pglyrp1	5
286	Extrinsic_up	Phlda1	5
287	Extrinsic_up	Psmb8	5
288	Extrinsic_up	Rpl23a	5
289	Extrinsic_up	Rpl26	5
290	Extrinsic_up	Rpl29	5
291	Extrinsic_up	Rpl7	5
292	Extrinsic_up	Rps13	5
293	Extrinsic_up	Rps19	5
294	Extrinsic_up	Rps21	5
295	Extrinsic_up	Rps6	5
296	Extrinsic_up	Srgn	5
297	Extrinsic_up	Stat3	5
298	Extrinsic_up	Tap1	5
299	Extrinsic_up	Tgif1	5
300	Extrinsic_up	Tmem176b	5
301	Extrinsic_up	Tuba1c	5
302	Extrinsic_up	Tubb4b	5
303	Extrinsic_up	Vim	5
304	Extrinsic_up	Ywhaz	5
305	Extrinsic_up	Zbtb16	5
306	Extrinsic_up	mt-Nd1	5
307	Extrinsic_up	mt-Nd4	5
308	Intrinsic_down	Col1a2	5
309	Intrinsic_down	Rps11	5
310	Intrinsic_down	Rps21	5
311	Intrinsic_up	B2m	5
312	Intrinsic_up	C3	5
313	Intrinsic_up	Casp4	5
314	Intrinsic_up	Dusp7	5
315	Intrinsic_up	Fosb	5
316	Intrinsic_up	H2-Eb1	5
317	Intrinsic_up	Hspa5	5
318	Intrinsic_up	Kdm6b	5
319	Intrinsic_up	Nfkbia	5
320	Intrinsic_up	Nr4a3	5
321	Intrinsic_up	Odc1	5
322	Intrinsic_up	Pde4b	5
323	Intrinsic_up	Rel	5
324	Intrinsic_up	Rpl10-ps3	5
325	Intrinsic_up	Slc38a2	5
326	Intrinsic_up	Socs3	5
327	Intrinsic_up	Stat3	5
328	Intrinsic_up	mt-Co1	5
329	Sterile_down	Cirbp	5
330	Sterile_down	Cox7c	5
331	Sterile_down	Dbi	5
332	Sterile_down	Eif1	5
333	Sterile_down	Fth1	5
334	Sterile_down	Gm10076	5
335	Sterile_down	Gm43305	5
336	Sterile_down	Hist1h2bc	5
337	Sterile_down	Ifitm3	5
338	Sterile_down	Mt1	5
339	Sterile_down	Nfkbia	5
340	Sterile_down	Ost4	5
341	Sterile_down	Rpl30	5
342	Sterile_down	Rpl41	5
343	Sterile_down	Rpl9-ps6	5
344	Sterile_down	Rplp0	5
345	Sterile_down	S100a11	5
346	Sterile_down	Selenop	5
347	Sterile_down	Tuba1a	5
348	Sterile_down	Zfp36	5
349	Sterile_down	mt-Atp6	5
350	Sterile_down	mt-Nd2	5
351	Sterile_up	Ahnak	5
352	Sterile_up	Bag3	5
353	Sterile_up	Ccnl1	5
354	Sterile_up	Cycs	5
355	Sterile_up	Eea1	5
356	Sterile_up	Fos	5
357	Sterile_up	Gm26917	5
358	Sterile_up	Hsp90b1	5
359	Sterile_up	Hspa1b	5
360	Sterile_up	Hsph1	5
361	Sterile_up	Ifrd1	5
362	Sterile_up	Jund	5
363	Sterile_up	Mat2a	5
364	Sterile_up	Naca	5
365	Sterile_up	Ncl	5
366	Sterile_up	Oaz1	5
367	Sterile_up	Pafah1b1	5
368	Sterile_up	Plscr1	5
369	Sterile_up	Srsf11	5
370	Sterile_up	Tnfrsf12a	5
371	Sterile_up	Tra2a	5
372	Sterile_up	Vat1	5
373	Sterile_up	Vcp	5
374	Sterile_up	Zfand5	5
375	Extrinsic_down	Angptl4	4
376	Extrinsic_down	Atox1	4
377	Extrinsic_down	Atp5g3	4
378	Extrinsic_down	Atp5k	4
379	Extrinsic_down	Atp5mpl	4
380	Extrinsic_down	Cavin3	4
381	Extrinsic_down	Ccr7	4
382	Extrinsic_down	Cd24a	4
383	Extrinsic_down	Ckb	4
384	Extrinsic_down	Crip1	4
385	Extrinsic_down	Dapl1	4
386	Extrinsic_down	Dpm3	4
387	Extrinsic_down	Evl	4
388	Extrinsic_down	Fxyd3	4
389	Extrinsic_down	H2afv	4
390	Extrinsic_down	H3f3b	4
391	Extrinsic_down	Ifi27l2a	4
392	Extrinsic_down	Jund	4
393	Extrinsic_down	Lat	4
394	Extrinsic_down	Mrpl33	4
395	Extrinsic_down	Mt1	4
396	Extrinsic_down	Myl12b	4
397	Extrinsic_down	Myl6	4
398	Extrinsic_down	Ndufv3	4
399	Extrinsic_down	Nr4a1	4
400	Extrinsic_down	Nr4a3	4
401	Extrinsic_down	Oaz1	4
402	Extrinsic_down	Pfn1	4
403	Extrinsic_down	Ppia	4
404	Extrinsic_down	Ptms	4
405	Extrinsic_down	Pycard	4
406	Extrinsic_down	Romo1	4
407	Extrinsic_down	Rpl10a	4
408	Extrinsic_down	Rpl11	4
409	Extrinsic_down	Rpl17	4
410	Extrinsic_down	Rpl27a	4
411	Extrinsic_down	Rpl32	4
412	Extrinsic_down	Rpl34	4
413	Extrinsic_down	Rpl4	4
414	Extrinsic_down	Rpl7	4
415	Extrinsic_down	Rpl8	4
416	Extrinsic_down	Rps10	4
417	Extrinsic_down	Rps11	4
418	Extrinsic_down	Rps15	4
419	Extrinsic_down	Rps16	4
420	Extrinsic_down	Rps2	4
421	Extrinsic_down	Rps29	4
422	Extrinsic_down	Rps3	4
423	Extrinsic_down	Rps4x	4
424	Extrinsic_down	Selenow	4
425	Extrinsic_down	Slc38a2	4
426	Extrinsic_down	Tbca	4
427	Extrinsic_down	Tle5	4
428	Extrinsic_down	Tma7	4
429	Extrinsic_down	Tomm6	4
430	Extrinsic_down	Ucp2	4
431	Extrinsic_down	Uqcr11	4
432	Extrinsic_down	Vps37b	4
433	Extrinsic_down	mt-Nd1	4
434	Extrinsic_up	Actr3	4
435	Extrinsic_up	Adamts1	4
436	Extrinsic_up	Atf4	4
437	Extrinsic_up	Ccnd2	4
438	Extrinsic_up	Cd24a	4
439	Extrinsic_up	Cd63	4
440	Extrinsic_up	Cldn1	4
441	Extrinsic_up	Cldn4	4
442	Extrinsic_up	Crispld2	4
443	Extrinsic_up	Csrp1	4
444	Extrinsic_up	Ctsl	4
445	Extrinsic_up	Cyp51	4
446	Extrinsic_up	Ddx3x	4
447	Extrinsic_up	Ddx5	4
448	Extrinsic_up	Dot1l	4
449	Extrinsic_up	Eef1b2	4
450	Extrinsic_up	Efhd2	4
451	Extrinsic_up	Egr3	4
452	Extrinsic_up	Eif1	4
453	Extrinsic_up	Eif1a	4
454	Extrinsic_up	Eif4b	4
455	Extrinsic_up	Errfi1	4
456	Extrinsic_up	F2rl1	4
457	Extrinsic_up	Fgl2	4
458	Extrinsic_up	Flna	4
459	Extrinsic_up	Fosl2	4
460	Extrinsic_up	Gas5	4
461	Extrinsic_up	Gm26917	4
462	Extrinsic_up	Gm42418	4
463	Extrinsic_up	H3f3a	4
464	Extrinsic_up	H3f3b	4
465	Extrinsic_up	Hmga1	4
466	Extrinsic_up	Hspa1a	4
467	Extrinsic_up	Icam1	4
468	Extrinsic_up	Ifi207	4
469	Extrinsic_up	Ifrd1	4
470	Extrinsic_up	Il33	4
471	Extrinsic_up	Irf6	4
472	Extrinsic_up	Itpkc	4
473	Extrinsic_up	Jup	4
474	Extrinsic_up	Kctd12	4
475	Extrinsic_up	Kdm6b	4
476	Extrinsic_up	Ldha	4
477	Extrinsic_up	Lgals1	4
478	Extrinsic_up	Maf	4
479	Extrinsic_up	Mbnl1	4
480	Extrinsic_up	Mcl1	4
481	Extrinsic_up	Myl12a	4
482	Extrinsic_up	Nfe2l2	4
483	Extrinsic_up	Nr4a3	4
484	Extrinsic_up	Osmr	4
485	Extrinsic_up	Pdcd4	4
486	Extrinsic_up	Pde4b	4
487	Extrinsic_up	Pfkp	4
488	Extrinsic_up	Pik3r1	4
489	Extrinsic_up	Pim1	4
490	Extrinsic_up	Plac8	4
491	Extrinsic_up	Pnp	4
492	Extrinsic_up	Prr13	4
493	Extrinsic_up	Psmb9	4
494	Extrinsic_up	Ptbp3	4
495	Extrinsic_up	Ptp4a1.1	4
496	Extrinsic_up	Ralgds	4
497	Extrinsic_up	Rela	4
498	Extrinsic_up	Rheb	4
499	Extrinsic_up	Rnf19b	4
500	Extrinsic_up	Rpl13	4
501	Extrinsic_up	Rpl23	4
502	Extrinsic_up	Rpl27a	4
503	Extrinsic_up	Rpl28	4
504	Extrinsic_up	Rpl35a	4
505	Extrinsic_up	Rplp1	4
506	Extrinsic_up	Rps16	4
507	Extrinsic_up	Rps18	4
508	Extrinsic_up	Rps4x	4
509	Extrinsic_up	S100a6	4
510	Extrinsic_up	Sdc4	4
511	Extrinsic_up	Serpina3g	4
512	Extrinsic_up	Serpinb1a	4
513	Extrinsic_up	Serping1	4
514	Extrinsic_up	St3gal1	4
515	Extrinsic_up	Tcf4	4
516	Extrinsic_up	Tgfbi	4
517	Extrinsic_up	Tnfaip2	4
518	Extrinsic_up	Tnfrsf1b	4
519	Extrinsic_up	Tob1	4
520	Extrinsic_up	Trib1	4
521	Extrinsic_up	Txnrd1	4
522	Extrinsic_up	Usp2	4
523	Extrinsic_up	Vat1	4
524	Extrinsic_up	Vmp1	4
525	Extrinsic_up	Zyx	4
526	Intrinsic_down	Col6a2	4
527	Intrinsic_down	Gm10076	4
528	Intrinsic_down	Gpx1	4
529	Intrinsic_down	Krt15	4
530	Intrinsic_down	Pfn1	4
531	Intrinsic_down	Ppia	4
532	Intrinsic_up	C4b	4
533	Intrinsic_up	Cdcp1	4
534	Intrinsic_up	Csrnp1	4
535	Intrinsic_up	Cxcl1	4
536	Intrinsic_up	Dusp1	4
537	Intrinsic_up	Eef1a1	4
538	Intrinsic_up	Fth1	4
539	Intrinsic_up	H2-Ab1	4
540	Intrinsic_up	Hspa1a	4
541	Intrinsic_up	Icam1	4
542	Intrinsic_up	Jun	4
543	Intrinsic_up	Krt16	4
544	Intrinsic_up	Ly6e	4
545	Intrinsic_up	Lypd3	4
546	Intrinsic_up	Nr4a2	4
547	Intrinsic_up	Ovol1	4
548	Intrinsic_up	Plet1	4
549	Intrinsic_up	Rpl19	4
550	Intrinsic_up	Rps7	4
551	Intrinsic_up	S100a6	4
552	Intrinsic_up	Serinc3	4
553	Intrinsic_up	Serpinb2	4
554	Intrinsic_up	Tjp2	4
555	Intrinsic_up	Tnfrsf4	4
556	Intrinsic_up	Tpm1	4
557	Intrinsic_up	Wsb1	4
558	Intrinsic_up	Zfp36	4
559	Sterile_down	Actb	4
560	Sterile_down	Atp5e	4
561	Sterile_down	Atp5g2	4
562	Sterile_down	Atp5k	4
563	Sterile_down	Atp5md	4
564	Sterile_down	Ccnl1	4
565	Sterile_down	Cd24a	4
566	Sterile_down	Cebpd	4
567	Sterile_down	Cox6c	4
568	Sterile_down	Egr1	4
569	Sterile_down	Fau	4
570	Sterile_down	Fgfbp1	4
571	Sterile_down	Fosb	4
572	Sterile_down	Gadd45b	4
573	Sterile_down	Glul	4
574	Sterile_down	Gng5	4
575	Sterile_down	Hist1h1c	4
576	Sterile_down	Hmgn2	4
577	Sterile_down	Hspa8	4
578	Sterile_down	Jmjd1c	4
579	Sterile_down	Mir205hg	4
580	Sterile_down	Mt2	4
581	Sterile_down	Ndufa3	4
582	Sterile_down	Ndufa7	4
583	Sterile_down	Nr1d1	4
584	Sterile_down	Odc1	4
585	Sterile_down	Pfdn5	4
586	Sterile_down	Pfn1	4
587	Sterile_down	Rpl10-ps3	4
588	Sterile_down	Rpl15	4
589	Sterile_down	Rpl19	4
590	Sterile_down	Rpl36	4
591	Sterile_down	Rpl36al	4
592	Sterile_down	Rpl37a	4
593	Sterile_down	Rpl9	4
594	Sterile_down	Rps28	4
595	Sterile_down	Rps7	4
596	Sterile_down	Slc38a2	4
597	Sterile_down	Sumo2	4
598	Sterile_down	Tagln2	4
599	Sterile_down	Tpt1	4
600	Sterile_down	Tsc22d1	4
601	Sterile_down	Uqcr10	4
602	Sterile_down	mt-Co3	4
603	Sterile_down	mt-Cytb	4
604	Sterile_down	mt-Nd3	4
605	Sterile_down	mt-Nd4	4
606	Sterile_up	2410006H16Rik	4
607	Sterile_up	Actb	4
608	Sterile_up	Ankrd11	4
609	Sterile_up	Ankrd17	4
610	Sterile_up	Arf1	4
611	Sterile_up	Arf6	4
612	Sterile_up	B2m	4
613	Sterile_up	Brwd1	4
614	Sterile_up	Btg2	4
615	Sterile_up	Camk2n1	4
616	Sterile_up	Cd2ap	4
617	Sterile_up	Ddx5	4
618	Sterile_up	Dusp5	4
619	Sterile_up	Eif3c	4
620	Sterile_up	Eif5b	4
621	Sterile_up	Ets2	4
622	Sterile_up	Gnas	4
623	Sterile_up	Herpud1	4
624	Sterile_up	Hspa4	4
625	Sterile_up	Ier2	4
626	Sterile_up	Ifitm3	4
627	Sterile_up	Junb	4
628	Sterile_up	Klf2	4
629	Sterile_up	Ly6e	4
630	Sterile_up	Nrip1	4
631	Sterile_up	Odc1	4
632	Sterile_up	Plac8	4
633	Sterile_up	Psap	4
634	Sterile_up	Psmb8	4
635	Sterile_up	Rbm25	4
636	Sterile_up	Rock2	4
637	Sterile_up	Rpl29	4
638	Sterile_up	Rpl35	4
639	Sterile_up	Rpl6	4
640	Sterile_up	Rps11	4
641	Sterile_up	Rps2	4
642	Sterile_up	Sfn	4
643	Sterile_up	Sfpq	4
644	Sterile_up	Slc6a6	4
645	Sterile_up	Sqstm1	4
646	Sterile_up	Srrm2	4
647	Sterile_up	Tle4	4
648	Sterile_up	Tomm20	4
649	Sterile_up	Top1	4
650	Sterile_up	Tpm1	4
651	Sterile_up	mt-Co1	4
652	Sterile_up	mt-Cytb	4
653	Extrinsic_down	A930005H10Rik	3
654	Extrinsic_down	Actb	3
655	Extrinsic_down	Anp32a	3
656	Extrinsic_down	Ap2a2	3
657	Extrinsic_down	Atp5c1	3
658	Extrinsic_down	Atp5d	3
659	Extrinsic_down	Atp5j	3
660	Extrinsic_down	Atp5j2	3
661	Extrinsic_down	Atxn10	3
662	Extrinsic_down	Atxn7l3b	3
663	Extrinsic_down	Bloc1s1	3
664	Extrinsic_down	Btf3	3
665	Extrinsic_down	Calm4	3
666	Extrinsic_down	Cd36	3
667	Extrinsic_down	Cd3d	3
668	Extrinsic_down	Cd3g	3
669	Extrinsic_down	Cd52	3
670	Extrinsic_down	Clec2d	3
671	Extrinsic_down	Col4a1	3
672	Extrinsic_down	Col4a2	3
673	Extrinsic_down	Col6a1	3
674	Extrinsic_down	Col6a3	3
675	Extrinsic_down	Crem	3
676	Extrinsic_down	Cuta	3
677	Extrinsic_down	Eef1b2	3
678	Extrinsic_down	Eif3j1	3
679	Extrinsic_down	Elob	3
680	Extrinsic_down	Emp3	3
681	Extrinsic_down	Fam78a	3
682	Extrinsic_down	Fbln1	3
683	Extrinsic_down	Fosl2	3
684	Extrinsic_down	Gapdh	3
685	Extrinsic_down	Gng11	3
686	Extrinsic_down	Gng5	3
687	Extrinsic_down	Grcc10	3
688	Extrinsic_down	Hmgb1	3
689	Extrinsic_down	Hmgb2	3
690	Extrinsic_down	Hmgn2	3
691	Extrinsic_down	Id2	3
692	Extrinsic_down	Id3	3
693	Extrinsic_down	Ier2	3
694	Extrinsic_down	Igfbp4	3
695	Extrinsic_down	Ighm	3
696	Extrinsic_down	Itm2b	3
697	Extrinsic_down	Krtcap2	3
698	Extrinsic_down	Lamp1	3
699	Extrinsic_down	Lgals3	3
700	Extrinsic_down	Malat1	3
701	Extrinsic_down	Mpc2	3
702	Extrinsic_down	Mrps21	3
703	Extrinsic_down	Mxd4	3
704	Extrinsic_down	Ndufa7	3
705	Extrinsic_down	Nfkbia	3
706	Extrinsic_down	Npc2	3
707	Extrinsic_down	Nrep	3
708	Extrinsic_down	Nsg2	3
709	Extrinsic_down	Plac8	3
710	Extrinsic_down	Ppdpf	3
711	Extrinsic_down	Ppic	3
712	Extrinsic_down	Prdx5	3
713	Extrinsic_down	Prelid1	3
714	Extrinsic_down	Ptma	3
715	Extrinsic_down	Rac1	3
716	Extrinsic_down	Rnf128	3
717	Extrinsic_down	Rpl14	3
718	Extrinsic_down	Rpl18a	3
719	Extrinsic_down	Rpl22	3
720	Extrinsic_down	Rpl26	3
721	Extrinsic_down	Rpl29	3
722	Extrinsic_down	Rpl3	3
723	Extrinsic_down	Rpl36a	3
724	Extrinsic_down	Rpl36al	3
725	Extrinsic_down	Rps18	3
726	Extrinsic_down	Rps23	3
727	Extrinsic_down	Rps27	3
728	Extrinsic_down	Rps27l	3
729	Extrinsic_down	Rps3a1	3
730	Extrinsic_down	Rps5	3
731	Extrinsic_down	S100a10	3
732	Extrinsic_down	S100a13	3
733	Extrinsic_down	S100a8	3
734	Extrinsic_down	Selenof	3
735	Extrinsic_down	Serpinb6a	3
736	Extrinsic_down	Sesn1	3
737	Extrinsic_down	Shisa5	3
738	Extrinsic_down	Slc25a4	3
739	Extrinsic_down	Sptssa	3
740	Extrinsic_down	Ssr4	3
741	Extrinsic_down	Sumo2	3
742	Extrinsic_down	Taldo1	3
743	Extrinsic_down	Tcn2	3
744	Extrinsic_down	Thy1	3
745	Extrinsic_down	Tpt1	3
746	Extrinsic_down	Uqcrb	3
747	Extrinsic_down	Uqcrh	3
748	Extrinsic_down	Uqcrq	3
749	Extrinsic_down	Vamp8	3
750	Extrinsic_down	Vim	3
751	Extrinsic_down	Xist	3
752	Extrinsic_up	AU020206	3
753	Extrinsic_up	Acadl	3
754	Extrinsic_up	Adgre5	3
755	Extrinsic_up	Aebp1	3
756	Extrinsic_up	Aebp2	3
757	Extrinsic_up	Akap13	3
758	Extrinsic_up	Anxa3	3
759	Extrinsic_up	Anxa5	3
760	Extrinsic_up	Apoe	3
761	Extrinsic_up	Arc	3
762	Extrinsic_up	Arpc1b	3
763	Extrinsic_up	Ass1	3
764	Extrinsic_up	Atp1b1	3
765	Extrinsic_up	Atp2b4	3
766	Extrinsic_up	Avpi1	3
767	Extrinsic_up	B3gnt2	3
768	Extrinsic_up	Bcl2l11	3
769	Extrinsic_up	Bnip3	3
770	Extrinsic_up	Brd2	3
771	Extrinsic_up	C3	3
772	Extrinsic_up	Camk2n1	3
773	Extrinsic_up	Capg	3
774	Extrinsic_up	Casp1	3
775	Extrinsic_up	Ccl2	3
776	Extrinsic_up	Cd69	3
777	Extrinsic_up	Cd81	3
778	Extrinsic_up	Cdh1	3
779	Extrinsic_up	Cep170b	3
780	Extrinsic_up	Coro1b	3
781	Extrinsic_up	Crip1	3
782	Extrinsic_up	Ctla2a	3
783	Extrinsic_up	Ctsb	3
784	Extrinsic_up	Cystm1	3
785	Extrinsic_up	Dcn	3
786	Extrinsic_up	Dst	3
787	Extrinsic_up	Dusp5	3
788	Extrinsic_up	Dusp6	3
789	Extrinsic_up	Eif4a1	3
790	Extrinsic_up	Eif5a	3
791	Extrinsic_up	Eif6	3
792	Extrinsic_up	Epha2	3
793	Extrinsic_up	Eppk1	3
794	Extrinsic_up	Fbln2	3
795	Extrinsic_up	Fosl1	3
796	Extrinsic_up	Fth1	3
797	Extrinsic_up	Gadd45a	3
798	Extrinsic_up	Gfpt1	3
799	Extrinsic_up	Gnai3	3
800	Extrinsic_up	Gsta3	3
801	Extrinsic_up	Gstp1	3
802	Extrinsic_up	H2-Ab1	3
803	Extrinsic_up	Hist1h2bc	3
804	Extrinsic_up	Hnrnpa2b1	3
805	Extrinsic_up	Hopx	3
806	Extrinsic_up	Hspa9	3
807	Extrinsic_up	Id3	3
808	Extrinsic_up	Idi1	3
809	Extrinsic_up	Ifi205	3
810	Extrinsic_up	Ifi47	3
811	Extrinsic_up	Ifitm2	3
812	Extrinsic_up	Ifngr1	3
813	Extrinsic_up	Il1r2	3
814	Extrinsic_up	Il2rb	3
815	Extrinsic_up	Il2rg	3
816	Extrinsic_up	Il6ra	3
817	Extrinsic_up	Insig1	3
818	Extrinsic_up	Iqgap1	3
819	Extrinsic_up	Irs2	3
820	Extrinsic_up	Itga5	3
821	Extrinsic_up	Itgb1	3
822	Extrinsic_up	Jak1	3
823	Extrinsic_up	Klf13	3
824	Extrinsic_up	Klf3	3
825	Extrinsic_up	Klf5	3
826	Extrinsic_up	Ldlr	3
827	Extrinsic_up	Lgals3	3
828	Extrinsic_up	Lilr4b	3
829	Extrinsic_up	Maff	3
830	Extrinsic_up	Mapkapk2	3
831	Extrinsic_up	Marcksl1	3
832	Extrinsic_up	Mknk2	3
833	Extrinsic_up	Ms4a4b	3
834	Extrinsic_up	Myc	3
835	Extrinsic_up	Myl12b	3
836	Extrinsic_up	Myo1e	3
837	Extrinsic_up	Ndrg1	3
838	Extrinsic_up	Ndufa4l2	3
839	Extrinsic_up	Net1	3
840	Extrinsic_up	Nfkb1	3
841	Extrinsic_up	P4hb	3
842	Extrinsic_up	Pdia3	3
843	Extrinsic_up	Pdia4	3
844	Extrinsic_up	Per1	3
845	Extrinsic_up	Pkp3	3
846	Extrinsic_up	Plekho2	3
847	Extrinsic_up	Pls3	3
848	Extrinsic_up	Pnrc1	3
849	Extrinsic_up	Prdx6	3
850	Extrinsic_up	Prnp	3
851	Extrinsic_up	Psme1	3
852	Extrinsic_up	Ptges3	3
853	Extrinsic_up	Ptpn6	3
854	Extrinsic_up	Pvr	3
855	Extrinsic_up	Rabgef1	3
856	Extrinsic_up	Rnd3	3
857	Extrinsic_up	Rnh1	3
858	Extrinsic_up	Rora	3
859	Extrinsic_up	Rpl10a	3
860	Extrinsic_up	Rpl15	3
861	Extrinsic_up	Rpl3	3
862	Extrinsic_up	Rpl32	3
863	Extrinsic_up	Rpl36a	3
864	Extrinsic_up	Rpl4	3
865	Extrinsic_up	Rpl6	3
866	Extrinsic_up	Rpl9	3
867	Extrinsic_up	Rps10	3
868	Extrinsic_up	Rps12	3
869	Extrinsic_up	Rps15	3
870	Extrinsic_up	Rps15a	3
871	Extrinsic_up	Rps23	3
872	Extrinsic_up	Rps24	3
873	Extrinsic_up	Rps27	3
874	Extrinsic_up	Rrbp1	3
875	Extrinsic_up	Rsrp1	3
876	Extrinsic_up	Sbno2	3
877	Extrinsic_up	Sdc1	3
878	Extrinsic_up	Sdhb	3
879	Extrinsic_up	Selenok	3
880	Extrinsic_up	Sell	3
881	Extrinsic_up	Serpinb6a	3
882	Extrinsic_up	Serpine1	3
883	Extrinsic_up	Sfn	3
884	Extrinsic_up	Sgms1	3
885	Extrinsic_up	Sik1	3
886	Extrinsic_up	Skil	3
887	Extrinsic_up	Slc1a5	3
888	Extrinsic_up	Slc38a2	3
889	Extrinsic_up	Slc3a2	3
890	Extrinsic_up	Sod2	3
891	Extrinsic_up	Sowahc	3
892	Extrinsic_up	Srsf7	3
893	Extrinsic_up	Ssh2	3
894	Extrinsic_up	Stat1	3
895	Extrinsic_up	Tacstd2	3
896	Extrinsic_up	Taok1	3
897	Extrinsic_up	Tnf	3
898	Extrinsic_up	Tnfaip6	3
899	Extrinsic_up	Tspan3	3
900	Extrinsic_up	Tspo	3
901	Extrinsic_up	Uap1	3
902	Extrinsic_up	Ugcg	3
903	Extrinsic_up	Wdr1	3
904	Extrinsic_up	Zbtb20	3
905	Intrinsic_down	Adamts2	3
906	Intrinsic_down	Anxa8	3
907	Intrinsic_down	Aspn	3
908	Intrinsic_down	Atf3	3
909	Intrinsic_down	Atp5e	3
910	Intrinsic_down	Atp5k	3
911	Intrinsic_down	Atpif1	3
912	Intrinsic_down	Chchd7	3
913	Intrinsic_down	Col6a1	3
914	Intrinsic_down	Dapl1	3
915	Intrinsic_down	Dbi	3
916	Intrinsic_down	Eef1a1	3
917	Intrinsic_down	Fos	3
918	Intrinsic_down	Fstl1	3
919	Intrinsic_down	Gm42418	3
920	Intrinsic_down	H1f0	3
921	Intrinsic_down	Hes1	3
922	Intrinsic_down	Hmgn1	3
923	Intrinsic_down	Ifitm2	3
924	Intrinsic_down	Ifitm3	3
925	Intrinsic_down	Igfbp7	3
926	Intrinsic_down	Ighm	3
927	Intrinsic_down	Klf10	3
928	Intrinsic_down	Klf2	3
929	Intrinsic_down	Malat1	3
930	Intrinsic_down	Marcks	3
931	Intrinsic_down	Meg3	3
932	Intrinsic_down	Nr4a1	3
933	Intrinsic_down	Rgs2	3
934	Intrinsic_down	Rian	3
935	Intrinsic_down	Rpl21	3
936	Intrinsic_down	Rpl29	3
937	Intrinsic_down	Rpl39	3
938	Intrinsic_down	Rps28	3
939	Intrinsic_down	Rps3a1	3
940	Intrinsic_down	S100a10	3
941	Intrinsic_down	S100a6	3
942	Intrinsic_down	Uba52	3
943	Intrinsic_down	mt-Nd2	3
944	Intrinsic_down	mt-Nd4	3
945	Intrinsic_down	mt-Nd4l	3
946	Intrinsic_up	AC133103.1	3
947	Intrinsic_up	Arap2	3
948	Intrinsic_up	Arl5b	3
949	Intrinsic_up	Atf3	3
950	Intrinsic_up	Baz1a	3
951	Intrinsic_up	C130026I21Rik	3
952	Intrinsic_up	Cd2	3
953	Intrinsic_up	Cd44	3
954	Intrinsic_up	Cebpd	3
955	Intrinsic_up	Cldn1	3
956	Intrinsic_up	Cst7	3
957	Intrinsic_up	Cybb	3
958	Intrinsic_up	Dennd2c	3
959	Intrinsic_up	Dnajb1	3
960	Intrinsic_up	Egr1	3
961	Intrinsic_up	Eif5	3
962	Intrinsic_up	Epcam	3
963	Intrinsic_up	Fmo2	3
964	Intrinsic_up	Gapdh	3
965	Intrinsic_up	Gm8797	3
966	Intrinsic_up	Gpha2	3
967	Intrinsic_up	Gpnmb	3
968	Intrinsic_up	Gsta3	3
969	Intrinsic_up	H2-T23	3
970	Intrinsic_up	Hk2	3
971	Intrinsic_up	Hspa1b	3
972	Intrinsic_up	Hspa8	3
973	Intrinsic_up	Hspa9	3
974	Intrinsic_up	Hspb1	3
975	Intrinsic_up	Ier3	3
976	Intrinsic_up	Ifitm2	3
977	Intrinsic_up	Ifngr1	3
978	Intrinsic_up	Igfbp7	3
979	Intrinsic_up	Irf1	3
980	Intrinsic_up	Ist1	3
981	Intrinsic_up	Itm2b	3
982	Intrinsic_up	Itpkc	3
983	Intrinsic_up	Lamc2	3
984	Intrinsic_up	Maf	3
985	Intrinsic_up	Map2k3	3
986	Intrinsic_up	Mast4	3
987	Intrinsic_up	Mid1	3
988	Intrinsic_up	Mir22hg	3
989	Intrinsic_up	Msmo1	3
990	Intrinsic_up	Myc	3
991	Intrinsic_up	Ndel1	3
992	Intrinsic_up	Neat1	3
993	Intrinsic_up	Noct	3
994	Intrinsic_up	Phlda1	3
995	Intrinsic_up	Plaat3	3
996	Intrinsic_up	Pltp	3
997	Intrinsic_up	Pmepa1	3
998	Intrinsic_up	Prr13	3
999	Intrinsic_up	Prss23	3
1000	Intrinsic_up	Ptp4a2	3
1001	Intrinsic_up	Rpl32	3
1002	Intrinsic_up	Rpl7	3
1003	Intrinsic_up	Rps10	3
1004	Intrinsic_up	Rps12	3
1005	Intrinsic_up	Rps27a	3
1006	Intrinsic_up	Rps3a1	3
1007	Intrinsic_up	Rps4x	3
1008	Intrinsic_up	Rsrp1	3
1009	Intrinsic_up	Sesn2	3
1010	Intrinsic_up	Sfn	3
1011	Intrinsic_up	Slc25a25	3
1012	Intrinsic_up	Sowahc	3
1013	Intrinsic_up	Tnfrsf12a	3
1014	Intrinsic_up	Zbtb20	3
1015	Reversed	Gm42418	3
1016	Sterile_down	2410006H16Rik	3
1017	Sterile_down	9930111J21Rik2	3
1018	Sterile_down	AA467197	3
1019	Sterile_down	Actg1	3
1020	Sterile_down	Anxa2	3
1021	Sterile_down	Atp5d	3
1022	Sterile_down	Atp5j2	3
1023	Sterile_down	Bc1	3
1024	Sterile_down	Bcl2l11	3
1025	Sterile_down	Ccn1	3
1026	Sterile_down	Crip1	3
1027	Sterile_down	Crip2	3
1028	Sterile_down	Csrp1	3
1029	Sterile_down	Egr3	3
1030	Sterile_down	Eif3h	3
1031	Sterile_down	Eif4ebp1	3
1032	Sterile_down	Errfi1	3
1033	Sterile_down	Fus	3
1034	Sterile_down	Gm8797	3
1035	Sterile_down	Gsn	3
1036	Sterile_down	H2afv	3
1037	Sterile_down	Hbegf	3
1038	Sterile_down	Hopx	3
1039	Sterile_down	Hsp90ab1	3
1040	Sterile_down	Id1	3
1041	Sterile_down	Ier2	3
1042	Sterile_down	Ifitm2	3
1043	Sterile_down	Igfbp2	3
1044	Sterile_down	Igfbp6	3
1045	Sterile_down	Isg15	3
1046	Sterile_down	Jun	3
1047	Sterile_down	Junb	3
1048	Sterile_down	Klf2	3
1049	Sterile_down	Limd2	3
1050	Sterile_down	Lsp1	3
1051	Sterile_down	Myl12a	3
1052	Sterile_down	Myl12b	3
1053	Sterile_down	Ndufb1-ps	3
1054	Sterile_down	Nfix	3
1055	Sterile_down	Nme2	3
1056	Sterile_down	Nsa2	3
1057	Sterile_down	Oaz1	3
1058	Sterile_down	Plpp3	3
1059	Sterile_down	Pmp22	3
1060	Sterile_down	Rcan1	3
1061	Sterile_down	Rgcc	3
1062	Sterile_down	Rpl10a	3
1063	Sterile_down	Rpl11	3
1064	Sterile_down	Rpl14	3
1065	Sterile_down	Rpl21	3
1066	Sterile_down	Rpl23	3
1067	Sterile_down	Rpl23a	3
1068	Sterile_down	Rpl26	3
1069	Sterile_down	Rpl27a	3
1070	Sterile_down	Rpl3	3
1071	Sterile_down	Rpl32	3
1072	Sterile_down	Rpl34	3
1073	Sterile_down	Rpl35	3
1074	Sterile_down	Rpl35a	3
1075	Sterile_down	Rpl36a	3
1076	Sterile_down	Rpl39	3
1077	Sterile_down	Rpl6	3
1078	Sterile_down	Rpl7	3
1079	Sterile_down	Rplp1	3
1080	Sterile_down	Rps10	3
1081	Sterile_down	Rps13	3
1082	Sterile_down	Rps15a	3
1083	Sterile_down	Rps16	3
1084	Sterile_down	Rps19	3
1085	Sterile_down	Rps2	3
1086	Sterile_down	Rps24	3
1087	Sterile_down	Rps27	3
1088	Sterile_down	Rps29	3
1089	Sterile_down	Rps3	3
1090	Sterile_down	Rps4x	3
1091	Sterile_down	S100a6	3
1092	Sterile_down	Scd1	3
1093	Sterile_down	Selenof	3
1094	Sterile_down	Sertad1	3
1095	Sterile_down	St3gal4	3
1096	Sterile_down	Sult1a1	3
1097	Sterile_down	Tceal9	3
1098	Sterile_down	Tmem176b	3
1099	Sterile_down	Tuba1b	3
1100	Sterile_down	Txnip	3
1101	Sterile_down	Uqcc2	3
1102	Sterile_down	Wsb1	3
1103	Sterile_down	mt-Co2	3
1104	Sterile_down	mt-Nd4l	3
1105	Sterile_up	Abcb1a	3
1106	Sterile_up	Abcd3	3
1107	Sterile_up	Adh1	3
1108	Sterile_up	Ahsa1	3
1109	Sterile_up	Akr1c19	3
1110	Sterile_up	Aldh2	3
1111	Sterile_up	Apoe	3
1112	Sterile_up	Arid4b	3
1113	Sterile_up	Atp1a1	3
1114	Sterile_up	Axl	3
1115	Sterile_up	Cald1	3
1116	Sterile_up	Cast	3
1117	Sterile_up	Ccn1	3
1118	Sterile_up	Chd1	3
1119	Sterile_up	Chd2	3
1120	Sterile_up	Clec2d	3
1121	Sterile_up	Clk1	3
1122	Sterile_up	Cryab	3
1123	Sterile_up	Cst3	3
1124	Sterile_up	Ctsd	3
1125	Sterile_up	Ctsh	3
1126	Sterile_up	Ddx21	3
1127	Sterile_up	Ddx3x	3
1128	Sterile_up	Dnaja2	3
1129	Sterile_up	Dnajb1	3
1130	Sterile_up	Dusp1	3
1131	Sterile_up	Edf1	3
1132	Sterile_up	Eef1d	3
1133	Sterile_up	Ehd1	3
1134	Sterile_up	Eif1	3
1135	Sterile_up	Eif2s2	3
1136	Sterile_up	Eif3f	3
1137	Sterile_up	Ezr	3
1138	Sterile_up	Fau	3
1139	Sterile_up	Fosl2	3
1140	Sterile_up	Ftl1	3
1141	Sterile_up	Fus	3
1142	Sterile_up	Gdf15	3
1143	Sterile_up	Gimap3	3
1144	Sterile_up	Gm42418	3
1145	Sterile_up	Gng5	3
1146	Sterile_up	Gsto1	3
1147	Sterile_up	H2-T23	3
1148	Sterile_up	H2afz	3
1149	Sterile_up	H3f3b	3
1150	Sterile_up	Hist1h2bc	3
1151	Sterile_up	Hpgd	3
1152	Sterile_up	Hspd1	3
1153	Sterile_up	Hspe1	3
1154	Sterile_up	Ier5	3
1155	Sterile_up	Ifi27	3
1156	Sterile_up	Itgb1	3
1157	Sterile_up	Itm2b	3
1158	Sterile_up	Jun	3
1159	Sterile_up	Kdm6b	3
1160	Sterile_up	Kif5b	3
1161	Sterile_up	Lamc1	3
1162	Sterile_up	Map2k4	3
1163	Sterile_up	Midn	3
1164	Sterile_up	Myl12b	3
1165	Sterile_up	Naa15	3
1166	Sterile_up	Nars	3
1167	Sterile_up	Ndufa1	3
1168	Sterile_up	Nfe2l1	3
1169	Sterile_up	Nfil3	3
1170	Sterile_up	Nfkbiz	3
1171	Sterile_up	Npc2	3
1172	Sterile_up	Nudt4	3
1173	Sterile_up	Pde4b	3
1174	Sterile_up	Piezo1	3
1175	Sterile_up	Pim1	3
1176	Sterile_up	Pink1	3
1177	Sterile_up	Plin2	3
1178	Sterile_up	Plod2	3
1179	Sterile_up	Plpp3	3
1180	Sterile_up	Por	3
1181	Sterile_up	Postn	3
1182	Sterile_up	Ppp1r11	3
1183	Sterile_up	Prdx6	3
1184	Sterile_up	Prss23	3
1185	Sterile_up	Psma2	3
1186	Sterile_up	Psma5	3
1187	Sterile_up	Psme1	3
1188	Sterile_up	Ran	3
1189	Sterile_up	Rbbp6	3
1190	Sterile_up	Rbm39	3
1191	Sterile_up	Rcl1	3
1192	Sterile_up	Rpl15	3
1193	Sterile_up	Rpl18a	3
1194	Sterile_up	Rpl23a	3
1195	Sterile_up	Rpl9	3
1196	Sterile_up	Rplp0	3
1197	Sterile_up	Rps15a	3
1198	Sterile_up	S100a10	3
1199	Sterile_up	Selenow	3
1200	Sterile_up	Senp2	3
1201	Sterile_up	Sf3b1	3
1202	Sterile_up	Sgk1	3
1203	Sterile_up	Sh3glb1	3
1204	Sterile_up	Slc25a5	3
1205	Sterile_up	Slc3a2	3
1206	Sterile_up	Sltm	3
1207	Sterile_up	Smarca5	3
1208	Sterile_up	Son	3
1209	Sterile_up	Spcs1	3
1210	Sterile_up	Sptbn1	3
1211	Sterile_up	Srgn	3
1212	Sterile_up	Sumo2	3
1213	Sterile_up	Susd6	3
1214	Sterile_up	Tax1bp1	3
1215	Sterile_up	Tmbim6	3
1216	Sterile_up	Tmsb4x	3
1217	Sterile_up	Tnfaip3	3
1218	Sterile_up	Tsc22d3	3
1219	Sterile_up	Tstd1	3
1220	Sterile_up	Tubb4b	3
1221	Sterile_up	Txnrd1	3
1222	Sterile_up	Uba52	3
1223	Sterile_up	Ubc	3
1224	Sterile_up	Ube2d3	3
1225	Sterile_up	Uqcrq	3
1226	Sterile_up	Usp2	3
1227	Sterile_up	Yars	3
1228	Sterile_up	Ythdc1	3
1229	Sterile_up	mt-Nd4	3
1230	Sterile_up	mt-Nd4l	3
