## Supplemental Tables for "Epigenomic and transcriptomic germ-free ageing atlas reveals sterile inflammation as an intrinsic ageing feature": Supplementary table 8.csv

	Ageing Motif	GF Ageing Motif	Ageing Regulon	GF Ageing Regulon
Mef2c	21	29	4	10
Gata1	19	13	2	2
Mef2a	19	23	4	4
Patz1	19	4	9	9
Gata2	17	13	3	7
Gata6	17	12	8	6
Bcl11a	16	19	7	7
Gata4	16	12	4	3
Gata5	16	14	11	6
Hes1	16	19	5	6
Runx2	16	14	4	7
Runx3	16	13	1	2
Bhlhe41	15	25	6	7
E2f6	15	10	2	3
Klf15	15	5	5	7
Klf5	15	26	4	6
Maz	15	3	24	20
Otx1	15	13	7	8
Sox4	15	21	9	9
Spib	15	18	12	16
Spic	15	22	3	2
Stat1	15	24	6	10
Tfdp1	15	25	20	15
Zfp281	15	3	4	6
Zfp740	15	2	2	1
Arntl	14	29	3	2
Ehf	14	27	13	8
Elf1	14	24	4	3
Elf3	14	27	14	6
Erf	14	29	5	3
Etv3	14	32	9	6
Etv6	14	28	1	5
Foxj1	14	24	NA	NA
Hes7	14	14	NA	NA
Hnf4g	14	6	13	7
Irf1	14	23	2	4
Irf7	14	24	2	3
Mef2d	14	21	6	4
Nfatc2	14	15	1	5
Nfatc4	14	15	6	5
Nfya	14	40	5	3
Nr6a1	14	4	3	2
Pbx3	14	40	7	6
Pitx1	14	10	5	6
Sp2	14	25	5	8
Sp5	14	36	2	3
Sp6	14	36	6	5
Stat2	14	21	7	10
Stat5a	14	25	1	4
Wt1	14	23	4	5
Bhlhe40	13	27	2	2
Egr1	13	14	5	7
Egr3	13	19	7	9
Elf4	13	30	11	10
Erg	13	29	5	9
Ets1	13	29	3	3
Fli1	13	29	7	8
Jun	13	8	2	5
Klf10	13	38	3	6
Klf4	13	31	7	10
Lef1	13	6	2	1
Mitf	13	26	1	2
Nfatc1	13	15	1	7
Nfic	13	5	4	3
Nfix	13	2	6	9
Rela	13	6	5	4
Rfx1	13	29	9	6
Rfx2	13	31	3	10
Rxra	13	4	12	10
Rxrb	13	1	4	1
Smad1	13	24	1	0
Sp3	13	33	10	11
Stat3	13	23	5	6
Stat5b	13	25	5	11
Tcf21	13	10	4	9
Tcf7l2	13	7	5	6
Tead4	13	5	4	3
Usf1	13	27	19	14
Arnt	12	27	2	4
E2f4	12	14	17	21
E4f1	12	27	3	1
Elf2	12	30	2	3
Fosl1	12	8	1	3
Gata3	12	20	8	10
Jund	12	7	6	7
Klf11	12	36	0	6
Klf13	12	36	8	12
Klf16	12	36	4	6
Klf2	12	35	8	12
Klf3	12	35	7	6
Klf6	12	35	5	3
Rxrg	12	1	8	8
Smarcc2	12	34	11	11
Sp1	12	24	11	14
Sp4	12	27	8	8
Spdef	12	29	10	8
Tead3	12	1	4	8
Yy1	12	36	12	11
Zbtb7b	12	3	10	11
Zfp219	12	11	14	14
Bcl6b	11	25	3	6
Creb1	11	30	10	10
E2f5	11	24	4	8
E2f7	11	27	9	6
Elk1	11	29	2	5
Elk4	11	28	8	11
Ets2	11	30	2	3
Fos	11	5	3	6
Fosb	11	5	5	7
Foxa3	11	11	5	7
Gabpa	11	30	3	3
Grhl1	11	20	7	8
Hivep1	11	5	3	5
Hivep3	11	5	1	5
Junb	11	5	4	5
Klf1	11	28	1	0
Msx2	11	36	10	11
Nfkb2	11	4	4	5
Nr1h3	11	5	4	5
Nr2c2	11	31	8	14
Nr2f6	11	6	17	9
Rara	11	4	2	3
Rarb	11	4	3	10
Rel	11	14	5	4
Rfx3	11	34	2	4
Tcf3	11	11	4	2
Tcf7	11	11	3	4
Usf2	11	28	14	11
Atf1	10	36	4	8
Bach1	10	5	7	5
Batf	10	5	2	6
Cebpb	10	19	3	2
Cebpd	10	19	3	5
Creb3l2	10	29	5	3
Crem	10	30	5	2
Dlx2	10	11	5	6
Egr2	10	13	8	9
Egr4	10	20	5	9
Elk3	10	29	3	9
Etv5	10	28	2	2
Gli1	10	0	4	2
Gli2	10	0	2	2
Glis3	10	4	5	3
Hoxd13	10	20	2	7
Ikzf1	10	5	14	17
Jdp2	10	31	6	5
Nfe2	10	3	6	10
Nfe2l2	10	3	6	4
Nfe2l3	10	8	1	3
Nfkb1	10	6	3	5
Nr1h4	10	2	16	14
Nr5a2	10	4	18	16
Ovol2	10	22	9	11
Relb	10	6	1	3
Srebf2	10	23	11	7
Tcf7l1	10	4	11	3
Trp73	10	24	8	8
Atf2	9	29	6	2
Creb3	9	23	10	12
E2f2	9	24	14	11
E2f8	9	23	16	10
Esrra	9	4	26	14
Hoxa13	9	24	8	7
Hoxa7	9	13	3	9
Hoxd9	9	19	1	9
Irf2	9	19	5	6
Irf3	9	15	1	2
Irf9	9	22	4	9
Isl1	9	16	0	1
Msx1	9	16	5	6
Myc	9	6	4	4
Nr2c1	9	5	2	2
Nr2f1	9	2	NA	NA
Ppard	9	1	5	5
Sox9	9	6	1	3
Tbx15	9	16	2	5
Tbx18	9	16	1	3
Tcf12	9	12	4	2
Tcf4	9	12	6	8
Trp63	9	12	4	7
Zeb1	9	13	4	8
Arid3a	8	28	7	6
Atf6	8	24	4	2
Atf6b	8	24	6	4
Cebpa	8	13	8	7
Cebpe	8	20	5	9
Dlx5	8	9	4	5
E2f1	8	18	15	16
E2f3	8	18	7	7
Fosl2	8	18	5	3
Foxa1	8	15	9	9
Foxd2	8	14	1	1
Gmeb1	8	25	6	10
Hoxa5	8	10	4	6
Hoxb13	8	29	2	8
Hoxb5	8	6	10	8
Hoxb7	8	5	8	8
Hoxb8	8	5	12	12
Hsf4	8	6	5	4
Irf4	8	22	4	5
Irf6	8	20	5	4
Lyl1	8	7	1	1
Maf	8	1	6	4
Max	8	19	10	5
Mybl2	8	25	10	6
Rarg	8	5	7	11
Sox2	8	6	3	8
Sox8	8	13	6	13
Tal1	8	7	4	5
Zbtb7a	8	17	10	10
Ahctf1	7	27	4	3
Atoh1	7	7	3	6
Foxf2	7	15	3	4
Foxj3	7	16	2	3
Foxk1	7	17	6	9
Foxn2	7	16	1	4
Foxo1	7	12	5	5
Foxo3	7	17	5	6
Foxo4	7	16	9	6
Foxp1	7	21	3	8
Foxp2	7	17	2	8
Foxp4	7	17	1	0
Hic1	7	3	1	4
Hnf4a	7	6	5	3
Hoxa11	7	19	5	4
Hoxb9	7	16	3	3
Hoxc13	7	23	4	6
Hoxc8	7	9	1	8
Hoxc9	7	17	4	5
Hoxd8	7	7	2	7
Hsf1	7	4	1	0
Irf5	7	20	7	13
Lhx2	7	8	4	6
Msc	7	8	8	8
Mybl1	7	24	4	7
Neurod1	7	7	NA	NA
Nhlh1	7	8	3	3
Nr1i3	7	2	8	7
Nr3c1	7	9	4	4
Ppara	7	1	19	9
Rest	7	1	5	10
Rora	7	4	6	8
Smad3	7	2	7	7
Sox10	7	15	1	0
Sox11	7	13	9	11
Sox13	7	6	5	5
Srebf1	7	24	12	7
Xbp1	7	18	3	2
Cebpg	6	17	6	4
Ctcf	6	23	14	10
Dbp	6	12	9	7
Emx2	6	8	7	4
En1	6	10	5	6
Foxc1	6	25	2	8
Foxc2	6	26	2	3
Foxo6	6	20	4	6
Foxq1	6	18	8	6
Hand2	6	1	3	2
Hes2	6	17	8	3
Hes5	6	3	NA	NA
Hlf	6	9	5	7
Hoxa6	6	10	3	3
Hoxb3	6	6	2	1
Hoxc10	6	6	0	1
Hoxc6	6	19	4	4
Hoxd3	6	6	1	0
Hoxd4	6	12	0	1
Lbx2	6	8	5	5
Mafb	6	2	7	3
Mecom	6	14	4	3
Meis1	6	9	1	1
Meis2	6	10	6	4
Myb	6	18	9	11
Nr1d1	6	3	3	3
Setbp1	6	7	4	7
Sox18	6	17	3	5
Sox6	6	15	3	3
Sox7	6	17	6	7
Tef	6	15	7	7
Tgif2	6	11	3	4
Twist2	6	1	4	7
Atf3	5	18	2	6
Cdx1	5	10	10	4
Cdx2	5	10	17	10
Clock	5	9	9	6
Eomes	5	10	4	11
Foxa2	5	19	7	9
Hoxa9	5	9	6	9
Hoxb4	5	10	5	0
Hoxb6	5	4	4	6
Mafg	5	1	6	8
Mafk	5	11	5	6
Onecut2	5	27	2	2
Pax6	5	3	5	5
Pparg	5	0	6	4
Rorc	5	1	2	2
Srf	5	13	2	6
Tbp	5	26	10	7
Tbx2	5	10	1	3
Tbx4	5	9	1	5
Tgif1	5	14	3	4
Trp53	5	3	10	9
Atf4	4	12	4	4
Cux1	4	1	7	12
Dlx1	4	5	4	6
Hoxa3	4	10	9	9
Hoxd10	4	28	0	4
Irx4	4	9	10	4
Nr1i2	4	1	3	6
Pax8	4	17	3	0
Pknox1	4	8	5	2
Snai1	4	9	3	6
Sox17	4	7	4	7
Twist1	4	1	5	7
Hoxa1	3	6	2	5
Hoxd11	3	7	10	13
Pax3	3	20	0	1
Pax5	3	9	8	8
Pbx2	3	16	2	0
Pou2f1	3	12	5	2
Pou3f1	3	11	3	3
Tbx3	3	9	3	4
Thra	3	4	9	15
Vax2	3	5	1	1
Cux2	2	17	2	4
Ddit3	2	3	3	3
Gcm2	2	1	2	3
Hnf1a	2	15	6	6
Hnf1b	2	15	7	8
Hoxa10	2	7	1	4
Pou2f3	2	9	7	10
Irx3	1	1	4	3
Tbx21	1	10	6	4
Zfp110	1	1	9	4
